# Atlas of HIV cis-regulatory elements reveals extensive transcriptional variation across clades, isolates, and within individuals

**DOI:** 10.64898/2026.04.03.716403

**Authors:** Berkay Engin, Mohamed Yousry ElSadec, Joseph Alexander Finkelberg, Tommy Henry Taslim, Daniel L. Bryant, Luis Soto-Ugaldi, Susan Kales, Ching-Huang Ho, Maryam Dashtiahangar, George Muñoz-Esquivel, Elvis Morara, Jacob Purinton, Benedetta D’Elia, Rodrigo Castro, Harshpreet Chandok, Matias Alejandro Paz, Trevor Siggers, John P. Ray, Andrew J. Henderson, Ryan Tewhey, Juan I. Fuxman Bass

## Abstract

Human immunodeficiency virus (HIV) replication, persistence, and reactivation depend on transcription from integrated proviruses. Despite extensive sequence variation, how viral genetic diversity influences transcriptional regulation remains poorly understood. Here, we generate a functional regulatory atlas of HIV-1 and HIV-2 by combining tiling and saturation mutagenesis massively parallel reporter assays (MPRAs) with comparative sequence analysis and predictive modeling. By profiling thousands of HIV isolates in Jurkat and human primary CD4+T cells, we reveal extensive variation in baseline and stimulus-induced long terminal repeat (LTR) activity across and within clades, driven by distinct transcription factor configurations. These activities frequently differ among proviruses from the same individual and shift over infection and transmission without consistent selection for activity. Beyond the LTR, we identify conserved intragenic cis-regulatory elements, revealing regulatory architectures that complement LTR activity. Finally, we develop sequence-based models that accurately predict transcriptional activity, enabling scalable functional annotation of viral diversity and evolution.
