## Supplementary material for "Atlas of HIV cis-regulatory elements reveals extensive transcriptional variation across clades, isolates, and within individuals": Table S5

### Sheet: LA matched recombinants 
Tile ID	Isolate accession	Sequence	Matched_in_hxb2_start	Matched_in_hxb2_end	LTR	Recombinant clade	Matched_LA_recombinant_Strain	Matched_Start_in_isolate	Matched_End_in_isolate	Matched_LTR_Parent_Subtype
HIV-1:REJO:6:+	OP157189	GAAATTTGACAGCCGCCTCGCATTCCATCACGTAGCCCGAGAGCTGCATCCGGAGTATTACAAGTGAAAGACTGCTGACACTGAGCTCTCTAAACCTGCTGACATTGAGCTTTCTACAAGGGACTTTCCACTGGGAGGTGTGGCCTGGGCGGGACCGGGGAGTGGCGAGCCCTCAGATGCTGCATATAA	9349	9516	3'	103_01B	103_01B	9350	9500	B
HIV-1:REJO:6:+	MH388438	GAAATTTGACAGCAGCCTCGCATTTCATCACAGAGCCCGAGAACTGCATCCGGAGTATTACAAGAACTGAAAGACTGCTGACACTGAGCTTTCTAAACCCGCTGACATTGAGCTTTCTACAAGGGACTTTCCACTGGGAGGTGTGGCCGGGGCGGGACCGGGGAGTGGCGAGCCCTCAGAAGCTGCATATAA	9349	9516	3'	103_01B	103_01B	9350	9500	B
HIV-1:REJO:6:+	OP157184	GAAATTTGACAGCCGCCTCGCATTTCATCACATAGCCCGAGAGCTGCATCCGGAGTTTTACAAGGACTGAAAGACTGCTGACACTGGGCTTTCTAAACCCGCTGACATTGAGCTTTCTACAAGGGACTTTCCACTGGGAGGTGTGGCCTGGGCGGGACCGGGGAGTGGCGAACCCTCAGATGCTGCATATAA	9349	9516	3'	103_01B	103_01B	9350	9500	B
HIV-1:REJO:6:+	OP157186	GAAATTTGACAGCAGACTCGCATTTCGCCACGTAGCCCGAGAGCTGCATCCGGAGTTTTACAAGAACTGAAAGACTGCTGACACTGAGCTTTCTAAACCCGCTGACATTGAGCTTTCTACAAGGGACTTTCCACTGGGAGGTGTGGCCTGGGCGGGACCGGGGAGTGGCGAGCCCTCAGATGCTGCATATAA	9349	9516	3'	103_01B	103_01B	9350	9500	B
HIV-1:REJO:6:+	OP157187	GAAATTTGACAGCCGCCTCGCATTTCACCACGTAGCCCGAGAGCAGCATCCGGAGTTTTACAAGGACTGAAAGACTGCTGACACTGAGCTTTCTAAACCCGCTGACATTGAGCTTTCTACAAGGGACTTTCCACTGGGAGGTGTGGCCTGGGCGGGACAGGGGAGTGGCGAACCCTCAGATGCTGCATATAA	9349	9516	3'	103_01B	103_01B	9350	9500	B
HIV-1:REJO:6:+	OP157188	GAAATTTGACAGCCGCCTCGCATTGCGCCACATAGCCCGAGAGCAACATCCGGAGTTTTACAAGGACTGAAAGACTGCTGACACTGAGCTTTCTAAACCCGCTGACATCGAGCTTTCTACAAGGGACTTTCCACTGGGAGGTGTGGCCTGGGCGGGACAGGGGAGTGGCGAACCCTCAGATGCTGCATATAA	9349	9516	3'	103_01B	103_01B	9350	9500	B
HIV-1:REJO:6:+	OP157185	GAAATTTGACAGCAGACTCGCCTTTCGTCACGTAGCCCGAGAGAAGCATCCGGAGTTTTACAAGAACTGAAAGACTGCTGACACTGAGCTTTCTAAAACCCGCTGACATTGAGCTTTCTACAAGGGACTTTCCACTGGGAGGTGGGGCCTGGGCGGGACCGGGGAGTGGCGAGCCCTCAGATGCTGCATATAA	9349	9516	3'	103_01B	103_01B	9350	9500	B
HIV-1:REJO:6:+	EF368371	GAAGTTTGACAGTCATCTAGCACGCAGACACATGGCCCGCGAACTACATCCGGAGTTTTACAAAGACTGCTGACACAGAAGGGACTTTCCGTGGGGACTTTCCACTGGGCGTTCTAGGAGGTGTGGTCTGGGCGGGACTGGGAGTGGCTAACCCTCAGATGCTGCATATAAGCAGCTGCTTTTCGCCT	9345	9533	3'	07_BC	07_BC	9059	9417	C
HIV-1:REJO:6:+	AF286226	GAAGTTTGACAGTCAACTAGCACACAGACACAGGGCCCGCGAACTACATCCGGAGTTTTACAAAGACTGCTGACACAGAAGGGACTTTCCGCGGGGACTTTCCACTGGGGTGTTCTAGGAGGTGTGGTCTGGGCGGGACTGGGAGTGGTCAACCCTCAGATGCTGCATATAAGCAGCTGCTTTTCGCCT	9345	9533	3'	07_BC	07_BC	9059	9417	C
HIV-1:REJO:6:+	AF286230	GAAGTTTGACAGTCAACTAGCACACAGACACAGGGCCCGCGAACTACATCCGGAGTTTTACAAAGACTGCTGACACAGAAGGGACTTTCCGCGGGGACTTTCCACTGGGGCGTTCTAGGAGGTGTGGTCTGGGCGGGACTGGGAGTGGTCAACCCTCAGATGCTGCATATAAGCAGCTGCTTTTCGCCT	9345	9533	3'	07_BC	07_BC	9059	9417	C
HIV-1:REJO:6:+	EF368370	GAAGTTTGACAGTCAACTAGCACGCAGACACATGGCTCGCGAGCTACATCCGGAGTTTTACAAAGACTGCTGACACAGAAGGGACTTTCCGCGAGGACTTTCCACTGGGGCGTTCTGGGAGGTGTGGTCTGGGCGGGACTGGGAGTGGTCGACCCTCAGATGCTGCATATAAGCAGCTGCTTTTCGCCT	9345	9533	3'	07_BC	07_BC	9059	9417	C
HIV-1:REJO:6:+	EF368372	GAAGTTTGACAGTCACCTAGCACGCAGACACATGGCCCGCGAACTACATCCGGAGTTTTACAAAGACTGCTGACACAGAAGGGACTTTCCGCGGGGACTTTCCACTGGGGCGTTCTGGGAGGTGTGGTCTGGGCGGGACTGGGAGTGGTCAACCCTCAGATGCTGCATATAAGCAGCTGCTTTTTGCCT	9345	9533	3'	07_BC	07_BC	9059	9417	C
HIV-1:REJO:6:+	EF420986	GAAGTTTGACAGTCAACTAGCACGCAGACACATGGCTCGCGAGCTACATCCGGAGTTTTACAAAGACTGCTGACACAGAAGGGACTTTCCGCGAGGACTTTCCACTGGGGCGTTCTGGGAGGTGTGGTCTGGGCGGGACTGGGAGTGGTCGACCCTCAGATGCTGCATATAAGCAGCTGCTTTTCGCCT	9345	9533	3'	07_BC	07_BC	9059	9417	C
HIV-1:REJO:6:+	KC492737	GAAGTTTGACAGTCTGCTAGCACGCAGACACATTGCCCGCGAGCTACATCCGGAGTTTTACAAAGACTGCTGACACAGAAGGGACTTTCCGCGGGGACTTTCCACTGGGGCGTTCTAGGAGGTGTGGTCTGGGCGGAACTGGGAGTGGTCGACCCTCAGATGCTGCATATAAGCAGCTGCTTTGCGCCT	9345	9533	3'	07_BC	07_BC	9059	9417	C
HIV-1:REJO:6:+	KC492738	GAAGTTTGACAGTCTGCTAGCACGCAGACACATTGCCCGCGAGCTACATCCGGAGTTTTACAAAGACTGCTGACACAGAAGGGACTTTCCGCGGGGACTTTCCACTGGGGCGTTCTAGGAGGTGTGGTCTGGGCGGAACTGGGAGTGGTCGACCCTCAGATGCTGCATATAAGCAGCTGCTTTGCGCCT	9345	9533	3'	07_BC	07_BC	9059	9417	C
HIV-1:REJO:6:+	KC503852	GAAGTTTGACAGTCTGCTAGCACGCAGACACATTGCCCGCGAGCTACATCCGGAGTTTTACAAAGACTGCTGACACAGAAGGGACTTTCCGCGGGGACTTTCCACTGGGGCGTTCTAGGAGGTGTGGTCTGGGCGGGACTGGGAGTGGTCAACCCTCAGATGCTGCATATAAGCAGCTGCTTTGCGCCT	9345	9533	3'	07_BC	07_BC	9059	9417	C
HIV-1:REJO:6:+	KC503853	GAAGTTTGACAGTCTGCTAGCACGCAGACACATTGCCCGCGAGCTACATCCGGAGTTTTACAAAGACTGCTGACACAGAAGGGACTTTCCGCGGGGACTTTCCACTGGGGCGTTCTAGGAGGTGTGGTCTGGGCGGAACTGGGAGTGGTCGACCCTCAGATGCTGCATATAAGCAGCTGCTTTGCGCCT	9345	9533	3'	07_BC	07_BC	9059	9417	C
HIV-1:REJO:6:+	KC503854	GAAGTTTGACAGTCTGCTAGCACGCAGACACATTGCCCGCGAGCTACATCCGGAGTTTTACAAAGACTGCTGACACAGAAGGGACTTTCCGCGGGGACTTTCCACTGGGGCGTTCTAGGAGGTGTGGTCTGGGCGGGACTGGGAGTGGTCAACCCTCAGATGCTGCATATAAGCAGCTGCTTTGCGCCT	9345	9533	3'	07_BC	07_BC	9059	9417	C
HIV-1:REJO:6:+	KC503855	GAAGTTTGACAGTCTGCTAGCACGCAGACACATTGCCCGCGAGCTACATCCGGAGTTTTACAAAGACTGCTGACACAGAAGGGACTTTCCGCGGGGACTTTCCACTGGGGCGTTCTAGGAGGTGTGGTCTGGGCGGAACTGGGAGTGGTCGACCCTCAGATGCTGCATATAAGCAGCTGCTTTGCGCCT	9345	9533	3'	07_BC	07_BC	9059	9417	C
HIV-1:REJO:6:+	KF234628	GAAGTTTGACAGTCACCTAGCACACAGCCACAAGGCCCGCCAGCTACATCCGGAGTTTTACAAAGACTGCTGACACAGAAGGAACTTTCCGCAGGGACTTTCCACTGGGGCGTTCTGGGAGGTGTGGTCTGGGCGGGACTGGGAGTGGTCAACCCTCAGATGCTGCATATAAGCAGCTGCTTTTCGCCT	9345	9533	3'	07_BC	07_BC	9059	9417	C
HIV-1:REJO:6:+	MN659380	GAAGTTTGACAGCCATCTAGCACGCAGACACATGGCCCGCGAGTTACATCCGGAGTTTTACAAAGACTGCTGACACAGAAGGGACTTTCCGCGGGGACTTTCCACTGGGGCAATCTAGGAGGTGTGGTCTGGGCGGAACTGGGAGTGGTCAACCCTCAGATGCTGCATATAAGCAGCTGCTTTTCGCTT	9345	9531	3'	07_BC	07_BC	9059	9417	C
HIV-1:REJO:6:+	MN659381	GAAGTTTGACATTCAACTAGCACACAAACACATGGCCCGTGAACTACATCCGGAGTTTTACAAAGACTGCTGACACAGAAGGGACTTTCCGCGGGGACTTTCCACTGGGGCGTTCTAGGAGGTGTGGTCTGGGCGGGACTGGGAGTGGTCAACCCTCAGATGCTGCATATAAGCAGCTGCTTTTCGCCT	9345	9533	3'	07_BC	07_BC	9059	9417	C
HIV-1:REJO:6:+	OQ513539	GAAGTTTGACATCCAACTAGCACACAGACACATGGCCCGCGAACTACATCCGGAGTTTTACAAAGACTGCTGACACAGAAGGGACTTTCCGCGGGGACTTTCCACTGGGGCGTTCCGGGAGGTGTGGTCTGGGCGGGACTGGGAGTGGTCAACCCTCAGATGCTGCATATAAGCAGCTGCTTTTCGCCT	9345	9533	3'	07_BC	07_BC	9059	9417	C
HIV-1:REJO:6:+	OQ513554	GAAGTTTGACAGCCATCTCGCACACAAACACAGGGCCCGTGAACTACATCCGGAGTTTTACAAAGACTGCTGACAAGGGACTTAACTGCTGACACAGAAGGGACTTTCCGCGGGGACTTTCCACTGGGGCGTTCTGGGAGGCGTGGTCTGGGCGGGACTGGGAGTGGTCAACCCTCAGATGCTGCATATAA	9345	9516	3'	07_BC	07_BC	9059	9417	C
HIV-1:REJO:6:+	MT635171	GAAGTTTGACAGTCTGCTAGCATACCACCACAGGGCCCGCGAGCTGCATCCGGAGTTTTACAAAGACTGCTGACATAAAGGGACTTTTGCTGACACAGACGGGACTTTCCGCGGGGACTTTCCACTGGGGCGTTCTGGGAGGTGTGGTCTGGGCGGGACTGGGAGTGGTCAACCCTCAGATGCTGCATATAA	9345	9516	3'	07_BC	07_BC	9059	9417	C
HIV-1:REJO:6:+	OQ513492	GAAGTTTGACAGCCAACTAGCACACAGACACAGGGCCCGCGAGCTACATCCGGAGTTTTACAAAGACTGCTGACACGAAGGGACTTTCTGCTGACACAGAAGGGACTTTCCGCGGGGACTTTCCACTGGGGCGTTCTAGGAGGTGTGGTCTGGGCGGGACTGGGAGTGGTCAACCCTCAGATGCTGCATATAA	9345	9516	3'	07_BC	07_BC	9059	9417	C
HIV-1:REJO:6:+	OQ513532	GAAGTTTGACAGTCAACTAGCACACAGACACAGGGCCCGCGAACTGCATCCGGAGTTTTACAAAGACTGCTGACACAAAAGGGACTTTCAGACTGCTGACACAGCGGGGACTTTCCACTGGGGCGTTCTAGGAGGTGTGGTCTGGGCGGGACTGGGAGTGGTCAACCCTCAGATGCTGCATATAA	9345	9516	3'	07_BC	07_BC	9059	9417	C
HIV-1:REJO:6:+	OQ513516	GAAGTTTGACAGGCAACTAGCACTCAGACACAGGGCCCGCGAGCTACATCCGGAGTTTTACAAAGACTGCTGACACAGAAGGGACTTTCAAGACTGCTGACACAGAAGGGACTTTCCGCTGGGGCGTTCTAGGAGGTGTGGTCTGGGCGGGACTGGGAGTGGTCAACCCTCAGATGCTGCATATAA	9345	9516	3'	07_BC	07_BC	9059	9417	C
HIV-1:REJO:6:+	OQ513628	GAAGTTTGACAGCCATCTAGCACACACACACAGGGCCCGCGAACTACATCCGGAGTTTTACAAAGACTGCTGACACAGCTGCTGCTGATACAGAAGGGACTTTCCGCGGGGACTTTCCACTGGGGCGTTCTGGGAGGTGTGGTCTGGGCGGGAATGGGAGTGGTCAACCCTCAGATGCTGCATATAA	9345	9516	3'	07_BC	07_BC	9059	9417	C
HIV-1:REJO:6:+	OQ513575	GAAGTTTGACAGCCAGCTAGCACACAGACACAGGGCCCGCGAACTACATCCGGAGTTTTACAAAGACTGCTGACACAGAAGGGACTTTCCGCGGGGACTTTCCACTGGGGCGTCTAGGAGGTGTGGTCTGGGCGGGAGTGGGAGTGGTCAACCCTCAGATGCTGCATATAAGCAGCTGCTTTTCGCCT	9345	9533	3'	07_BC	07_BC	9059	9417	C
HIV-1:REJO:6:+	OQ513472	GAAGTTTGACAGTCAACTAGCACACAGACACAGGGCCCGCGAGCTACATCCGGAGTTTTACAAAGACTGCTGACACAGAAGGGACTTTCCGCGGGGACTTTCCACTGGGGCGTTCTAGGAGGTGTGGTCTGGGCGGGACTGGGAGTGGTCAACCCTCAGATGCTGCATATAAGCAGCTGCTTTTCGCCT	9345	9533	3'	07_BC	07_BC	9059	9417	C
HIV-1:REJO:6:+	OQ513477	GAAGTTTGACAGTCAGCTAGCACGCAGACACCTGGCCCGCGAGCTACATCCGGAGTGGTACAAAGACTGCTGACACAGAAGGGACTTTCCGCGGGGACTTTCCACTGGGGCGTTCCCGGAGGTGTGGTCTGGGCGGGACTGGGAGTGGTCAACCCTCAGATGCTGCATATAAGCAGCCGCTTTTCGCCT	9345	9533	3'	07_BC	07_BC	9059	9417	C
HIV-1:REJO:6:+	OQ513481	GAAGTTTGACAGCCAGCTAGCACACAAACACAGGGCCCGTGAACTACATCCGGAGTTTTACAAAGACTGCTGACACAGAAGGGACTTTCCGCGGGGACTTTCCACTGGGGCGTTCTAGGAGGTGTGGTCTGGGCGGGAATGGGAGTGGTCAACCCTCAGATGCTGCATATAAGCAGCTGCTTTTCGCCT	9345	9533	3'	07_BC	07_BC	9059	9417	C
HIV-1:REJO:6:+	OQ513482	GAAGTTTGACAGCCAACTAGCACGCAGACACTTGGCCCGCGAACTACATCCGGAGTTTTACAAAGACTGCTGACACAGAAGGGACTTTCCGCGGGGACTTTCCACTGGGGCGTTCTAGGAGGTGTGGTCTGGGCGGGACTGGGAGTGGTCAACCCTCAGATGCTGCATATAAGCAGCTGCTTTTCGCCT	9345	9533	3'	07_BC	07_BC	9059	9417	C
HIV-1:REJO:6:+	OQ513483	GAAGTTTGACAGCCAACTAGCACACAGACACAGGGCCCGTGAACAACATCCGGAGTTTTACAAAGACTGCTGACACAGAAGGGACTTTCCGCGGGGACTTTCCACTGGGGCGTTATAGGAGGTGTGGTCTGGGCGGGACTGGGAGTGGTCAACCCTCAGATGCTGCATATAAGCAGCTGCTTTTCGCCT	9345	9533	3'	07_BC	07_BC	9059	9417	C
HIV-1:REJO:6:+	OQ513486	GAAGTTTGACAGCCAACTAGCACGCATACACAAGGCCCGCGAACTACATCCGGAGTTTTACAAAGACTGCTGACACAGAAGGGACTTTCCGCGGGGACTTTCCACTGGGGCGTTCTAGGAGGTGTGGTCTGGGCGGGACTGGGAGTGGTCAACCCTCAGATGCTGCATATAAGCAGCTGCTTTTCGCCT	9345	9533	3'	07_BC	07_BC	9059	9417	C
HIV-1:REJO:6:+	OQ513487	GAAGTTTGACAGCCAACTAGCACACAGACACAGGGCCCGTGAACTACATCCGGAGTTTTACAAAGACTGCTGACACAGGAGGGACTTTCCGCGGGGACTTTCCACTGGGGCGTTCTAGGAGGTGTGGTCTGGGCGGGACTGGGAGTGGTCAACCCTCAGATGCTGCATATAAGCAGCTGCTTTTCGCCT	9345	9533	3'	07_BC	07_BC	9059	9417	C
HIV-1:REJO:6:+	OQ513491	GAAGTTTGACATCCAACTAGCACACAGCCACAAGGCCCGCGAACTACATCCGGAGTTTTACAAAGACTGCTGACACAGAAGGGACTTTCCACGGGGACTTTCCACTGGGGCGTTCTAGGGGGTGTGGTCTGGGCGGGACTGGGAGTGGTCAACCCTCAGATGCTGCATATAAGCAGCTGCTTTTCGCCT	9345	9533	3'	07_BC	07_BC	9059	9417	C
HIV-1:REJO:6:+	OQ513499	GAAGTTTGACAGCCACCTAGCACACAGACACAGGGCCCGTGAACTACATCCGGAGTTTTACAAAGACTGCTGACACAGAAGGGACTTTCCGCGGGGACTTTCCACTGGGGCGTTCTAGGAGGTGTGGTCTGGGCGGGACTGGGAGTGGTCAACCCTCAGATGCTGCATATAAGCAGCTGCTTTTCGCTT	9345	9531	3'	07_BC	07_BC	9059	9417	C
HIV-1:REJO:6:+	OQ513501	GAAGTTTGACAGCCAACTAGCACACAGACACAGGGCCCGCGAGCTACATCCGGAGTTCTACAAAGACTGCTGACACAGAAGGGACTTTCCACGGGGACTTTCCACTGGGGCGTTCTAGGAGGTGTGGTCTGGGCGGGAATGGGAGTGGTCAACCCTCAGATGCTGCATATAAGCAGCTGCTTTTTGCCT	9345	9533	3'	07_BC	07_BC	9059	9417	C
HIV-1:REJO:6:+	OQ513502	GAAGTTTGACAGCCAACTAGCACGCAGACACATGGCCCGTGAACTACATCCGGAGTTTTACAAAGACTGCTGACACAGAAGGGACTTTCCGCGGGGACTTTCCACTGGGGCGTTCTAGGAGGTGTGGTCTGGGCGGGACTGGGAGTGGTCAACCCTCAGATGCTGCATATAAGCAGCTGCTTTTCGCTT	9345	9531	3'	07_BC	07_BC	9059	9417	C
HIV-1:REJO:6:+	OQ513503	GAAGTTTGACAGCGGCCTAGCACGCAGACACTTGGCCCGCGAACTACATCCGGAGTTTTACAAAGACTGCTGACACAGAAGGGACTTTCCACGGGGACTTTCCACTGGGGCGTTCTGGGAGGTGTGGTCTGGGCGGGACTGGGAGTGGTCAACCCTCAGATGCTGCATATAAGCAGCTGCTTTTCGCTT	9345	9531	3'	07_BC	07_BC	9059	9417	C
HIV-1:REJO:6:+	OQ513510	GAAGTTTGACAGTCTACTAGCACGCAGACACATGGCCCGTGAACTACATCCGGAGTTTTACAAAGACTGCTGACACAGAAGGGACTTTCCGCGGGGACTTTCCACCGGGGCGTTCTCGGAGGTGGGGTCTGGGCGGGACTGGGAGTGGTCAACCCTCAGATGCTGCATATAAGCAGCTGCTTTTCGCTT	9345	9531	3'	07_BC	07_BC	9059	9417	C
HIV-1:REJO:6:+	OQ513513	GAAGTTTGACAGTCAACTAGCACTCAGACACAGAGCCCGTGAACTACATCCGGAGTTTTACAAAGACTGCTGACACAGAAGGGACTTTCCGCGGGGACTTTCCACTGGGGCGTTCTGGGAGGTGTGGTCTGGGCGGGACTGGGAGTGGTCAACCCTCAGATGCTGCATATAAGCAGCTGCTTTTCGCCT	9345	9533	3'	07_BC	07_BC	9059	9417	C
HIV-1:REJO:6:+	OQ513520	GAAGTTTGACAGCCAACTAGCACGCAGACACAGGGCCCGCGAACTACATCCGGAGTTTTACAAAGACTGCTGACACAGAAGGGACTTTCCGCGGGGACTTTCCACTGGGGCGGTCTAGGAGGTGTGGTCTGGGCGGGACTGGGAGTGGTCAACCCTCAGATGCTGCATATAAGCAGCTGCTTTTCGCCT	9345	9533	3'	07_BC	07_BC	9059	9417	C
HIV-1:REJO:6:+	OQ513521	GAAGTTTGACAGTCAACTAGCAAGAAGACACAGGGCCCGTGAACTACATCCGGAGTTTTACAAAGACTGCTGACACAGAAGGGACTTTCCGTGGGGACTTTCCACTGGGGCGTTCTGGGAGGTGTGGTCTGGGCGGGACTGGGAGTGGTCAACCCTCAGATGCTGCATATAAGCAGCTGCTTTCCGCCT	9345	9533	3'	07_BC	07_BC	9059	9417	C
HIV-1:REJO:6:+	OQ513522	GAAGTTTGACAGTCAACTGGCACGCAGACACATGGCCCGCGAGCTACATCCGGAGTACTACAAAGACTGCTGACACAGAAGGGACTTTCCGAGGGGACTTTCCACTGGGGCGTTCTGGGAGGTGTGGTCTGGGCGGGACTGGGAGTGGCCAACCCTCAGATGCTGCATATAAGCAGCTGCTTTCGCCTG	9345	9527	3'	07_BC	07_BC	9059	9417	C
HIV-1:REJO:6:+	OQ513527	GAAGTTTGACAGCCAACTAGCACACAGACACTGGGCCCGCGAGCTGCATCCGGAGTTTTACAAAGACTGCTGACACAGAAGGGACTTTCCGCGGGGACTTTCCACTGGGGCGTTCTAGGAGGTGTGGTCTGGGCGGGACTGGGAGTGGTCAACCCTCAGATGCTGCATATAAGCAGCTGCTTTTCGCCT	9345	9533	3'	07_BC	07_BC	9059	9417	C
HIV-1:REJO:6:+	OQ513528	GAAGTTTGACAGTCACCTAGCACGCAGACACTTGGCCCGCGAGCTACATCCGGAGTTTTACAAAGACTGCTGACACAGAAGGGACTTTCTGTGGGGACTTTCCACTGGGGCGTTCTGGGAGGTGTGGTCTGGGCGGGACTGGGAGTGGTCAACCCTCAGATGCTGCATATAAGCAGCTGCTTTTCGCCT	9345	9533	3'	07_BC	07_BC	9059	9417	C
HIV-1:REJO:6:+	OQ513529	GAAGTTTGACAGCCAACTAGCACACAGACACTGGGCCCGTGAACTACATCCGGAGTTTTACAAAGACTGCTGACACAGAAGGGACTTTCCGCGGGGACTTTCCACTGGGGCGTTCTAGGAGGTGTGGTCTGGGCGGGACTGGGAGTGGTCAACCCTCAGATGCTGCATATAAGCAGCTGCTTTTCGCCT	9345	9533	3'	07_BC	07_BC	9059	9417	C
HIV-1:REJO:6:+	OQ513530	GAAGTTTGACAGCCAACTAGCACACAGACACAGGGCCCGCGAACTACATCCGGAGTTTTACAAAGACTGCTGACACAGAAGGGACTTTCCGCGGGGACTTTCCACTGGGGCGTTCTAGGAGGTGTGGTCTGGGCGGGACTGGGAGTGGTCAACCCTCAGATGCTGCATATAAGCAGCTGCTTTTCGCCT	9345	9533	3'	07_BC	07_BC	9059	9417	C
HIV-1:REJO:6:+	OQ513533	GAAGTTTGACAGTCAACTAGCACACAGACACTGGGCCCGTGAACTACATCCGGAGTTTTACAAAGACTGCTGACACAGGAGGGACTTTCCGCGGGGACTTTCCACTGGGGCGTTCTAGGAGGTGTGGTCTGGGCGGGACTGGGAGTGGTCAACCCTCAGATGCTGCATATAAGCAGCTGCTTTTCGCCT	9345	9533	3'	07_BC	07_BC	9059	9417	C
HIV-1:REJO:6:+	OQ513534	GAAGTTTGACAGTCAACTAGCACACAGACACTGGGCCCGTGAACTACATCCGGAGTTTTACAAAGACTGCTGACACAGGAGGGACTTTCCGCGGGGACTTTCCACTGGGGCGTTCCAGGAGGTGTGGTCTGGGCGGGACTGGGAGTGGTCAACCCTCAGATGCTGCATATAAGCAGCTGCTTTTCGCCT	9345	9533	3'	07_BC	07_BC	9059	9417	C
HIV-1:REJO:6:+	OQ513536	GAAGTTTGACAGCCAACTAGCACGCAGACACATGGCCCGCGAACTACATCCGGAGTTTTACAAAGACTGCTGACACAGAAGGGACTTTCCGCGGGGACTTTCCGCTGGGGCGTTCTAGGAGGTGTGGTCTGGGCGGGACTGGGAGTGGTCAACCCTCAGATGCTGCATATAAGCAGCTGCTTTTCGCCT	9345	9533	3'	07_BC	07_BC	9059	9417	C
HIV-1:REJO:6:+	OQ513537	GAAGTTTGACAGCCAACTAGCACTTAAACACAGGGCCCGCGAGCTACATCCGGAGTTTTACAAAGACTGCTGACACAGAAGGGACTTTCCGCGGGGACTTTCCACTGGGGCGTTCTGGGAGGTGTGGTCTGGGCGGGACTGGGAGTGGTCAACCCTCAGATGCTGCATATAAGCAGCTGCTTTTCGCCT	9345	9533	3'	07_BC	07_BC	9059	9417	C
HIV-1:REJO:6:+	OQ513540	GAAGTTTGACAGCCAACTAGCACACAGACACAGGGCCCGTGAACTACATCCGGAGTTTTACAAAGACTGCTGACACAGAAGGGACTTTCCGCGGGGACTTTCCACTGGGGCGTTCTGGGAGGTGTGGTCTGGGCGGGACTGGGAGTGGTCAACCCTCAGATGCTGCATATAAGCAGCTGCTTTTCGCCT	9345	9533	3'	07_BC	07_BC	9059	9417	C
HIV-1:REJO:6:+	OQ513541	GAAGTTTGACAGCCATCTAGCACGCAGGCACTGGGCCCGCGAGCTACATCCGGAGTTTTACAAAGACTGCTGACACAGAAGGGACTTTCCGCGGGGACTTTCCACTGGGGCGTTCTAGGAGGTGTGGTCTGGGCGGGACGGGGAGTGGTCAACCCTCAGATGCTGCATATAAGCAGCTGCTTTTCGCCT	9345	9533	3'	07_BC	07_BC	9059	9417	C
HIV-1:REJO:6:+	OQ513542	GAAGTTTGACAGCCAACTAGCACGCAGACACAGGGCCCGCGAGCTACATCCGGAGTTTTACAAAGACTGCTGACACAGAAGGGACTTTCCGCGGGGACTTTCCACTGGGGCGTTCTGGGAGGTGTGGTCTGGGCGGGACTGGGAGTGGTCAACCCTCAGATGCTGCATATAAGCAGCTGCTTTTCGCCT	9345	9533	3'	07_BC	07_BC	9059	9417	C
HIV-1:REJO:6:+	OQ513543	GAAGTTTGACAGCCAGCTAGCACACAGACACAGGGCCCGCGAACTACATCCGGAATTTTACAAAGACTGCTGACACAGAAGGGACTTTCCGCGGGGACTTTCCACTGGGGCGTTCTAGGAGGTGTGGTCTGGGCGGGACTGGGAGTGGTCAACCCTCAGATGCTGCATATAAGCAGCTGCTTTTCGCCT	9345	9533	3'	07_BC	07_BC	9059	9417	C
HIV-1:REJO:6:+	OQ513544	GAAGTTTGACAGCCAACTCGCACACAGACACAGGGCCCGCGAACTACATCCGGAGTTTTACAAAGACTGCTGACACAGAAGGGACTTTCCGCGGGGACTTTCCACTGGGGCGTTCTAGGAGGTGTGGTCTGGGCGGGACTGGGAGTGGTCAACCCTCAGATGCTGCATATAAGCAGCTGCTTTTCGCCT	9345	9533	3'	07_BC	07_BC	9059	9417	C
HIV-1:REJO:6:+	OQ513546	GAAGTTTGACAGCCAACTGGCACACAGACACAGGGCCCGCGAACTACATCCGGAGTTTTACAAAGACTGCTGACACAAAAGGGACTTTCCGCGGGGACTTTCCATTGGGGCGTTCTAGGAGGTGTGGTCTGGGCGGGACTGGGAGTGGTCAACCCTCAGATGCTGCATATAAGCAGCTGCTTTTCGCCT	9345	9533	3'	07_BC	07_BC	9059	9417	C
HIV-1:REJO:6:+	OQ513549	GAAGTTTGACAGCCAACTAGCACACAGACACAGGGCCCGCGAACTACATCCGGAGTTTTACAAAGACTGCTGACACAGAAGGGACTTTCCGCGGGGACTTTCCACTGGGGCGGTCTAGGAGGTGTGGTCTGGGCGGGACTGGGAGTGGTCAACCCTCAGATGCTGCATATAAGCAGCTGCTTTTCGCCT	9345	9533	3'	07_BC	07_BC	9059	9417	C
HIV-1:REJO:6:+	OQ513551	GAAGTTTGACAGCCAACTAGCACTCAAACACAGGGCCCGCGAACAACATCCGGAGTTTTACAAAGACTGCTGATACAGAAGGGACTTTCCGCGGGGACTTTCCACTGGGGCGTTCTAGGAGGTGTGGTCTGGGCGGGACTGGGAGTGGTCAACCCTCAGATGCTGCATATAAGCAGCTGCTTTTCGCCT	9345	9533	3'	07_BC	07_BC	9059	9417	C
HIV-1:REJO:6:+	OQ513552	GAAGTTTGACAGCCAACTAGCACGCAGACACATGGCCCGCGAACTACATCCGGAGTGGTACAAAGACTGCTGACACAGAAGGGACTTTCCGCGGGGACTTTCCACTGGGGCGTTCTGGGAGGTGTGGTCTGGGCGGGACTGGGAGTGGTCAACCCTCAGATGCTGCATATAAGCAGCTGCTTTTCGCCT	9345	9533	3'	07_BC	07_BC	9059	9417	C
HIV-1:REJO:6:+	OQ513557	GAAGTTTGACAGCCAACTAGCACACAGACACAGGGCACGCGAACTACATCCGGAGTTTTACAAAGACTGCTGACACAGAAGGGACTTTCCGCGGGGACTTTCCACTGGGGCGTTCTAGGAGGTGTGGTCTGGGCGGGACTGGGAGTGGTCAACCCTCAGATGCTGCATATAAGCAGCTGCTTTTCGCCT	9345	9533	3'	07_BC	07_BC	9059	9417	C
HIV-1:REJO:6:+	OQ513558	GAAGTTTGACAGTCTACTAGCACACAGACACAGGGCCCGCGAACTACATCCGGAGTTTTACAAAGACTGCTGACACAGAAGGGACTTTCCGCGGGGACTTTCCACTGGGGCGTTCTAGGAGGTGTGGTCTGGGCGGGAATGGGAGTGGTCAACCCTCAGATGCTGCATATAAGCAGCTGCTTTTCGCCT	9345	9533	3'	07_BC	07_BC	9059	9417	C
HIV-1:REJO:6:+	OQ513560	GAAGTTTGACAGCCAACTAGCACGCAGACACATGGCCCGCGAACTACATCCGGAGTTTTACAAAGACTGCTGACACAGAAGGGACTTTCCGCGGGGACTTTCCACTGGGGCGTTCTGGGAGGTGTGGTCTGGGCGGGACTGGGAGTGGTCAACCCTCAGATGCTGCATATAAGCAGCTGCTTTTCGCTT	9345	9531	3'	07_BC	07_BC	9059	9417	C
HIV-1:REJO:6:+	OQ513561	GAAGTTTGACAGCCAACTAGCACACAGACACAGGGCCCGCGAACTACATCCGGAGTTTTACAAAGACTGCTGACACAGAAGGGACTTTCCGCGGGGACTTTCCACTGGGGCGTTCTGGGAGGTGTGGTCTGGGCGGGACTGGGAGTGGTCAACCCTCAGATGCTGCATATAAGCAGCTGCTTTTCGCCT	9345	9533	3'	07_BC	07_BC	9059	9417	C
HIV-1:REJO:6:+	OQ513562	GAAGTTTGACAGCCAACTAGCGCACAGACACAGGGCCCGCGAACTACATCCGGAGTTTTACAAAGACTGCTGACACAGAAGGGACTTTCCGCGGGGACTTTCCACTGGGGCGTTCTGGGAGGTGTGGTCTGGGCGGGACTGGGAGTGGTCAACCCTCAGATGCTGCATATAAGCAGCTGCTTTTCGCCT	9345	9533	3'	07_BC	07_BC	9059	9417	C
HIV-1:REJO:6:+	OQ513564	GAAGTTTGACAGCCAACTAGCACACAGACACATGGCCCGTGAACTACATCCGGAGTTTTACAAAGACTGCTGACACAGAAGGGACTTTCCGCGGGGACTTTCTACTGGGGCGTTCTAGGAGGTGTGGTCTGGGCGGGACTGGGAGTGGTCAACCCTCAGATGCTGCATATAAGCAGCTGCTTTTCGCCT	9345	9533	3'	07_BC	07_BC	9059	9417	C
HIV-1:REJO:6:+	OQ513565	GAAGTTTGACAGCCAACTAGCACACAGACACAGAGCCCGCGAACTACATCCGGAGTTTTACAAAGACTGCTGACACAGAAGGGACTTTCCGCGGGGACTTTCCACTGGGGCGTTCTAGGAGGTGTGGTCTGGGCGGGACTGGGAGTGGTCAACCCTCAGATGCTGCATATAAGCAGCTGCTTTTCGCCT	9345	9533	3'	07_BC	07_BC	9059	9417	C
HIV-1:REJO:6:+	OQ513567	GAAGTTTGACAGCCAACTAGCACGCAGACACTTGGCCCGCGAACTACATCCGGAGTTTTACAAAGACTGCTGATACAGAAGGGACTTTCCGCGGGGACTTTCCACTGGGGCGTTCTGGGAGGTGTGGTCTGGGCGGGAATGGGAGTGGTCAACCCTCAGATGCTGCATATAAGCAGCTGCTTTTCGCCT	9345	9533	3'	07_BC	07_BC	9059	9417	C
HIV-1:REJO:6:+	OQ513569	GAAGTTTGACAGCCAACTAGCACGCAGACACTGGGCCCGTGAACTACATCCGGAGTTTTACAAAGACTGCTGACACAGAAGGGACTTTCCGCGGGGACTTTCCACTGGGGCGTTCTAGGAGGTGTGGTCTGGGCGGGACTGGGAGTGGTTAACCCTCAGATGCTGCATATAAGCAGCTGCTTTTCGCCT	9345	9533	3'	07_BC	07_BC	9059	9417	C
HIV-1:REJO:6:+	OQ513570	GAAGTTTGACAGCCAACTAGCACACAGACACAGGGCCCGCGAACTACATCCGGAGTTCTACAAAGACTGCTGACACAGAAGGGACTTTCCGCGGGGACTTTTCACTGGGGCGTTCTAGGAGGTGTGGTCTGGGCGGGACTGGGAGTGGTCAACCCTCAGATGCTGCATATAAGCAGCTGCTTTTCGCCT	9345	9533	3'	07_BC	07_BC	9059	9417	C
HIV-1:REJO:6:+	OQ513572	GAAGTTTGACAGCCAACTAGCACGCAGACACATGGCCCGCGAACTACATCCGGAGTTTTACAAAGACTGCTGACACAGAAGGGACTTTCCGCGGGGACTTTCCACTGGGGCGTTCTGGGAGGTGTGGTCTGGGCGGGACTGGGAGTGGTCAACCCTCAGATGCTGCATATAAGCAGCTGCTTTTCGCTT	9345	9531	3'	07_BC	07_BC	9059	9417	C
HIV-1:REJO:6:+	OQ513578	GAAGTTTGACATCCAACTAGCACACAGACACCTGGCCCGCGAACTACATCCGGAGTTTTACAAAGACTGCTGACACAGAAGGGACTTTCCGCGGGGACTTTCCACTGGGGCGTTCTAGGAGGTGTGGTCTGGGCGGGACTGGGAGTGGTCAACCCTCAGATGCTGCATATAAGCAGCTGCTTTTCGCCT	9345	9533	3'	07_BC	07_BC	9059	9417	C
HIV-1:REJO:6:+	OQ513579	GAAGTTTGACAGCCAACTAGCACACAGACACAGGGCCCGTGAACTACATCCGGAGTTTTACAAAGACTGCTGACACAGAAGGGACTTTCCGCGGGGACTTTCCACTGGGGCGTTCTAGGAGGTGTGGTCTGGGCGGGACTGGGAGTGGTCAACCCTCAGATGCTGCATATAAGCAGCTGCTTTTCGCTT	9345	9531	3'	07_BC	07_BC	9059	9417	C
HIV-1:REJO:6:+	OQ513581	GAAGTTTGACAGTCACCTAGCACACATACACAGGGCCCGCGAGCTACATCCGGAGTTTTACAAAGACTGCTGACACAGAAGGGACTTTCCGCGGGGACTTTCCACTGGGGCGTTCTGGGAGGTGTGGTCTGGGCGGGACTGGGAGTGGTCAACCCTCAGATGCTGCATATAAGCAGCTGCTTTTCGCCT	9345	9533	3'	07_BC	07_BC	9059	9417	C
HIV-1:REJO:6:+	OQ513582	GAAGTTTGACAGCCAACTAGCACACAGACACCGGGCCCGCGAACTACATCCGGAGTTTTACAAAGACTGCTGACACAGAAGGGACTTTCCACGGGGACTTTCCACTAGGGCGTTCTAGGAGGTGTGGTCTGGGCGGGACTGGGAGTGGTCAACCCTCAGATGCTGCATATAAGCAGCTGCTTTTCGCCT	9345	9533	3'	07_BC	07_BC	9059	9417	C
HIV-1:REJO:6:+	OQ513584	GAAGTTTGACAGCCAACTAGCACACAAACACAGGGCCCGCGAACTACATCCGGAGTTTTACAAAGACTGCTGACACAGAAGGGACTTTCCGCGGGGACTTTCCACTGGGGCGTTCTAGGAGGTGTGGTCTGGGCGGGACTGGGAGTGGTCAACCCTCAGATGCTGCATATAAGCAGCTGCTTTTCGCCT	9345	9533	3'	07_BC	07_BC	9059	9417	C
HIV-1:REJO:6:+	OQ513585	GAAGTTTGACAGTCACCTAGCACGCAGACACATGGCCCGCGAGCTACATCCGGAGTTTTACAAAGACTGCTGACACAGAAGGGACTTTCCGCGGGGACTTTCCACTGGGGCGTTCTAGGAGGTGTGGTCTGGGCGGGACTGGGAGTGGTCAACCCTCAGATGCTGCATATAAGCAGCTGCTTTTCGCCT	9345	9533	3'	07_BC	07_BC	9059	9417	C
HIV-1:REJO:6:+	OQ513587	GAAGTATGACAGTCACCTAGCATACAGACACATGGCCCGTGAGCTACATCCGGAGTTTTACAAAGACTGCTGACACAGACGGGACTTTCCGCGGGGACTTTCCACTGGGGCGTTCTAGGAGGCGTGGCCTGGGCGGGACTGGGAGTGGTCAACCCTCAGATGCTGCATATAAGCAGCTGCTTTTCGCTT	9345	9531	3'	07_BC	07_BC	9059	9417	C
HIV-1:REJO:6:+	OQ513588	GAAGTTTGACAGCCAACTCGCACACAGACACAGGGCCCGCGAACTACATCCGGAGTTTTACAAAGACTGCTGACACAGAAGGGACTTTCCGCGGGGACTTTCCACTGGGGCGTTCTAGGAGGTGTGGTCTGGGCGGGACTGGGAGTGGTCAACCCTCAGATGCTGCATATAAGCAGCTGCTTTTCGCCT	9345	9533	3'	07_BC	07_BC	9059	9417	C
HIV-1:REJO:6:+	OQ513590	GAAGTTTGACAGTCAACTAGCACGCAGACACAGGGCCCGCGAACTACATCCGGAGTTTTACAAAGACTGCTGACACAGAAGGGACTTTCCGCGGGGACTTTCCACTGGGGCGTTCTAGGAGGTGTGGTCTGGGCGGGAATGGGAGTGGTCAACCCTCAGATGCTGCATATAAGCAGCTGCTTTTCGCCT	9345	9533	3'	07_BC	07_BC	9059	9417	C
HIV-1:REJO:6:+	OQ513591	GAAGTTTGACAGCCAACTAGCACACAGACACAAGGCCCGAGAACGACATCCGGAGTTTTACAAAGACTGCTGACACAGAAGGGACTTTCCGTGGGGACTTTCCACTGGGGCGTTCTAGGAGGTGTGGTCTGGGCGGGACTGGGAGTGGTCAACCCTCAGATGCTGCATATAAGCAGCTGCTTTTCGCCT	9345	9533	3'	07_BC	07_BC	9059	9417	C
HIV-1:REJO:6:+	OQ513593	GAAGTTTGATAGCCAACTAGCACACAGACACAGGGCCCGCGAACTACATCCGGAGTTTTACAAAGACTGCTGACACAGAAGGGAGTTTCCGCGGGGACTTTCCACTGGGGCGTTCTAGGAGGTGTGGTCTGGGCGGGACTGGGAGTGGTCAACCCTCAGATGCTGCATATAAGCAGCTGCTTTTCGCCT	9345	9533	3'	07_BC	07_BC	9059	9417	C
HIV-1:REJO:6:+	OQ513594	GAAGTTTGACAGCCATCTAGCACACACACACAAGGCCCGTGAGCTACATCCGGAGTTTTACAAAGACTGCTGACACAGAAGGGACTTTCCGCGGGGACTTTCCACTGGGGCGTTCTGGGAGGTGTGGTCTGGGCGGGACTGGGAGTGGTCAACCCTCAGATGCTGCATATAAGCAGCTGCTTTTCGCCT	9345	9533	3'	07_BC	07_BC	9059	9417	C
HIV-1:REJO:6:+	OQ513598	GAAGTATGACAGCCAACTAGCACTAAGACACAGGGCCCGCGACCTACATCCGGAGTTTTACAAAGACTGCTGACACAGAAGGGACTTTCCGCGGGGACTTTCCACTGGGGCGTTCTGGGAGGTGTGGTCTGGGCGGGACTGGGAGTGGTCAACCCTCAGATGCTGCATATAAGCAGCTGCTTTTCGCCT	9345	9533	3'	07_BC	07_BC	9059	9417	C
HIV-1:REJO:6:+	OQ513600	GAAGTTTGACAGCAGTCTAGCACGCAGACACATGGCCCGTGAACTACATCCGGAGTTTTACAAAGACTGCTGACACAGAAGGGACTTTCTGCGGGGACTTTCCACTGGGGCGTTCTAGGAGGTGTGGTCTGGGCGGGACTGGGAGTGGTCAACCCTCAGATGCTGCATATAAGCAGCTGCTTTTCGCCT	9345	9533	3'	07_BC	07_BC	9059	9417	C
HIV-1:REJO:6:+	OQ513602	GAAGTTTGACAGCCTACTAGCACACAGACACAGGGCCCGCGAACTACATCCGGAGTTTTACAAAGACTGCTGACACAGAAGGGACTTTCCGCGGGGACTTTCCACTGGGGCGTTCTAGGAGGTGTGGTCTGGGCGGGACTGGGAGTGGTCAACCCTCAGATGCTGCATATAAGCAGCTGCTTTTCGCTT	9345	9531	3'	07_BC	07_BC	9059	9417	C
HIV-1:REJO:6:+	OQ513603	GAAGTTTGACAGCCAGCTAGCACGCAGACACATGGCCCGCGAACTACATCCGGAGTTTTACAAAGACTGCTGATACAGAAGGGACTTTCCGCGGGGACTTTCCACTGGGGCGTTCTGGGAGGTGTGGTCTGGGCGGGACTGGGAGTGGTCAACCCTCAGATGCTGCATATAAGCAGCTGCTTTTCGCCT	9345	9533	3'	07_BC	07_BC	9059	9417	C
HIV-1:REJO:6:+	OQ513604	GAAGTTTGACAGCCAACTAGCACGCAGACACAGGGCCCGCGAACTACATCCGGAGTTTTACAAAGACTGCTGACACAGAAGGGACTTTCCGCGGGGACTTTCCACTGGGGCGTTCTAGGAGGTGTGGTCTGGGCGGGAATGGGAGTGGTCAACCCTCAGATGCTGCATATAAGCAGCTGCTTTTCGCAT	9345	9531	3'	07_BC	07_BC	9059	9417	C
HIV-1:REJO:6:+	OQ513607	GAAGTTTGACAGCCAACTAGCACGTACACATAGGGCCCGTGAACTACATCCGGAGTTTTACAAGAACTGCTGACACAGAAGGGACTTTCCGCGGGGACTTTCCACTGGGGCGTTCTAGGGGGTGTGGTCTGGGCGGGACTGGGAGTGGTCAACCCTCAGATGCTGCATATAAGCAGCTGCTTTTCGCCT	9345	9533	3'	07_BC	07_BC	9059	9417	C
HIV-1:REJO:6:+	OQ513609	GAAGTTTGACAGCCAACTAGCACACAGACACAGGGCCCGCGAACTACATCCGGAGTTTTACAAAGACTGCTGACACAGAAGGGACTTTCCGCGGGGACTTCCCACTGGGGCGTTCTGGGAGGTGTGGTCTGGGCGGGACTGGGAGTGGTCAACCCTCAGATGCTGCATATAAGCAGCTGCTTTTCGCCT	9345	9533	3'	07_BC	07_BC	9059	9417	C
HIV-1:REJO:6:+	OQ513610	GAAGTTTGACAGTCAACTAGCACTCAGACACAGGGCCCGCGAACTACATCCGGAGTTTTACAAAGACTGCTGACACAGAAGGGACTTTCCGCGGGGACTTTCCACTGGGGCGTTCTGGGAGGTGTGGTCTGGGCGGGACTGGGAGTGGTCAACCCTCAGATGCTGCATATAAGCAGCTGCTTTTCGCCT	9345	9533	3'	07_BC	07_BC	9059	9417	C
HIV-1:REJO:6:+	OQ513611	GAAGTTTGACAGACAACTAGCACTTAAACACAGGGCCCGCGAGCTACATCCGGAGTATTACAAAGACTGCTGACACAGAAGGGACTTTCCGCGGGGACTTTCCACTGGGGCGTTCTGGGAGGTGTGGTCTGGGCGGGACTGGGAGTGGTCAACCCTCAGATGCTGCATATAAGCAGCCGCTTTTCGCTT	9345	9531	3'	07_BC	07_BC	9059	9417	C
HIV-1:REJO:6:+	OQ513613	GAAGTTTGACAGTCAACTAGCACGCAGACACATGGCCCGTGAACTACATCCGGAGTTTTACAAAGACTGCTGACACAGAAGGGACTTTCCGCGGGGACTTTCCACTGGGGCGTTCTGGGAGGTGTGGTCTGGGCGGGACTGGGAGTGGTCAACCCTCAGATGCTGCATATAAGCAGCTGCTTTTCGCTT	9345	9531	3'	07_BC	07_BC	9059	9417	C
HIV-1:REJO:6:+	OQ513614	GAAGTTTGACAGCCAACTAGCACACAGACACAGGGCCCGCGAACAACATCCGGAGTTTTACAAAGACTGCTGACACAGAAGGGACTTTCCGTGGGGACTTTCCACTGGGGCGTTCTAGGAGGTGTGGTCTGGGCGGGACTGGGAGTGGTCAACCCTCAGATGCTGCATATAAGCAGCTGCTTTTCGCCT	9345	9533	3'	07_BC	07_BC	9059	9417	C
HIV-1:REJO:6:+	OQ513616	GAAGTTTGACAGCCAACTAGCACACAGACACTGGGCCCGTGAACTACATCCGGAGTTTTACAAAGACTGCTGACACAGAAGGGACTTTCCGCGGGGACTTTCCACTGGGGCGTTCTAGGAGGTGTGGTCTGGGCGGGACTGGGAGTGGTCAACCCTCAGATGCTGCATATAAGCAGCTGCTTTTCGCCT	9345	9533	3'	07_BC	07_BC	9059	9417	C
HIV-1:REJO:6:+	OQ513619	GAAGTTTGACAGCCAACTAGCACACAGACACAGGGCCCGCGAGCTACATCCGGAGTTTTACAAAGACTGCTGACACAGAAGGGACTTTCCGCGGGGACTTTCCACTGGGGCGTTCCAGGAGGTGTGGTCTGGGCGGGACTGGGAGTGGTCAACCCTCAGATGCTGCATATAAGCAGCTGCTTTCGCCTG	9345	9527	3'	07_BC	07_BC	9059	9417	C
HIV-1:REJO:6:+	OQ513622	GAAGTTTGACAGCCACCTAGCACGCATACACTGGGCTCGCGAACTACATCCGGAGTTTTACAAAGACTGCTGACACAGAAGGGACTTTCCGCGGGGACTTTCCACTGGGGCGTTCTGGGAGGTGTGGTCTGGGCGGGACTGGGAGTGGTCAACCCTCAGATGCTGCATATAAGCAGCTGCTTTTCGCCT	9345	9533	3'	07_BC	07_BC	9059	9417	C
HIV-1:REJO:6:+	OQ513624	GAAGTTTGACAGTCACCTAGCACACAAACACTTGGCCCGCGAGCTACATCCGGAGTTTTACAAAGACTGCTGACACAGAAGGGACTTTCCGCGGGGACTTTCCACTGGGGCGTTCTAGGGGGTGTGGTCTGGGCGGGACTGGGAGTGGTCAACCCTCAGATGCTGCATATAAGCAGCTGCTTTTCGCCT	9345	9533	3'	07_BC	07_BC	9059	9417	C
HIV-1:REJO:6:+	OQ513625	GAAGTTTGACAGCACACTAGCACACAGACACCGGGCCCGCGAACTACATCCGGAGTTTTACAAAGACTGCTGACACAGACGGGACTTTCTGCGGGGACTTTCCACTGGGGCGTTCTAGGAGGTGTGGTCTGGGCGGGACTGGGAGTGGTCAACCCTCAGATGCTGCATATAAGCAGCTGCTTTTCGCTT	9345	9531	3'	07_BC	07_BC	9059	9417	C
HIV-1:REJO:6:+	OQ513626	GAAGTTTGACAGCCAACTAGCACACAAACACGTAGCCCGCGAGCTACATCCGGAGTTTTACAAAGACTGCTGACACAGAAGGGACTTTCCGTGGGGACTTTCCACTGGGGCGTTCTAGGAGGTGTGGTCTGGGCGGGAGTGGGAGTGGTCAACCCTCAGATGCTGCATATAAGCAGCTGCTTTTCGCCT	9345	9533	3'	07_BC	07_BC	9059	9417	C
HIV-1:REJO:6:+	OQ513627	GAAGTTTGACAGTCAACTAGCACACAGACACAGGGCCCGCGAACTACATCCGGAGTTTTACAAAGACTGCTGACACAGAAGGGACTTTCCGCGGGGACTTTCCACTGGGGCGTTATAGGAGGTGTGGTCTGGGCGGGACTGGGAGTGGTCAACCCTCAGATGCTGCATAAAAGCAGCTGCTTTTCGCCT	9345	9533	3'	07_BC	07_BC	9059	9417	C
HIV-1:REJO:6:+	OQ513518	GAAGTTTGACAGTCAACTAGCACGCAGACACATAGCCCGTGAACTACATCCGGAGTTTTACAAAGACTGCTGACACAGACGGGACTTTCCGCGGGGACTTTCCACTGGGCGTGCTGGGAGGTGTGGTCTGGGCGGGACTGGGAGTGGTCAACCCTCAGATGCTGCATATAAGCAGCTGCTTTTCGCCTGTA	9345	9536	3'	07_BC	07_BC	9059	9417	C
HIV-1:REJO:6:+	OQ513479	GAAGTTTGACAGTCATCTCGCACACAGACACATGGCCCGCGAGTTACATCCGGAGTTTTACAAAGACTGCTGACACAGGACAAAGATTGCTGACACAGAAGGGACTTTCCGCGGGGACTTTCCACTGGGGCGTTCTAGGAGGTGTGGTCTGGGCGGGACTGGGAGTGGCTAACCCTCAGATGCTGCATATAA	9345	9516	3'	07_BC	07_BC	9059	9417	C
HIV-1:REJO:6:+	OQ513525	GAAGTTTGACAGCCATCTAGCACACACACACAAGGCCCGCGAGCTACATCCGGAGTTTTACAAAGACTGCTGATACGGAAGAAAGACTGCTGACACAGAAGGGACTTTCCGCGGGGACTTTCCACTGGGGCGTTCTGGGAGGTGTGGTCTGGGCGGGACTGGGAGTGGTCAACCCTCAGATGCTGCATATAA	9345	9516	3'	07_BC	07_BC	9059	9417	C
HIV-1:REJO:6:+	OQ513556	GAAGTTTGACAGCCAACTAGCACACAGACACAGGGCCCGAGAACTACATCCGGAGTTTTACAAAGACTGCTGACACAAGGGAAAGACTGCTGACACAGAAGGGACTTTCCGCGGGGACTTTCCACTGGGGCGTTCTAGGAGGTGTGGTCTGGGCGGGACTGGGAGTGGTCAACCCTCAGATGCTGCATATAA	9345	9516	3'	07_BC	07_BC	9059	9417	C
HIV-1:REJO:6:+	OQ513621	GAAGTTTGACAGTCAACTAGCACGCAGACACATGGCCCGTGAACTACATCCGGAGTTTTACAAAGACTGCTGACACAGAAGGGACTTTCTGCTGACACAGAAGGGACTTTCCGCGGGGACTTTCCACTGGGGCGTTCTGGGAGGTGTGGTCTGGGCGGGACTGGGAGTGGTCAACCCTCAGATGCTGCATATAA	9345	9516	3'	07_BC	07_BC	9059	9417	C
HIV-1:REJO:6:+	OQ513485	GAAGTTTGACAGCCAACTAGCACACAGACACAGGGCCCGCGAACTACATCCGGAGTGGTACAAAGACTGCTGACACAGAAGGGACTTTACTGCTGACACAGAAGGGACTTTCCGCGGGGACTTTCCACTGGGGCGTTCTAGGAGGTGTGGTCTGGGCGGGACTGGGAGTGGTCAACCCTCAGATGCTGCATATAA	9345	9516	3'	07_BC	07_BC	9059	9417	C
HIV-1:REJO:6:+	OQ513547	GAAGTTTGACAGCCAACTAGCACACAGACACAGGGCCCGCGAACTACATCCGGATTTTTACAAAGACTGCTGACACAGAAGGGACAAAGACTGCTGACACAGAAGGGACTTTCCGCGGGGACTTTCCACTGGGGCGTTCTAGGGGGTGTGGTCTGGGCGGGACTGGGAGTGGTCAACCCTCAGATGCTGCATATAA	9345	9516	3'	07_BC	07_BC	9059	9417	C
HIV-1:REJO:6:+	OQ513589	GAAGTTTGACAGCCAACTAGCACGCAGACACATGGCCCGCGAACTACATCCGGAGTTTTACAAAGACTGCTGACACTGAAGGGACTTTCAAACTGCTGACACAGAAGGGACTTTCCGCGGGGACTTTCCACTGGGGCGTTCTAGGAGGTGTGGTCTGGGCGGGACGGGGAGTGGTCAACCCTCAGATGCTGCATATAA	9345	9516	3'	07_BC	07_BC	9059	9417	C
HIV-1:REJO:6:+	OQ513496	GAAGTTTGACAGCCATCTAGCATACACACATAAGGCCCGAGAACTACATCCGGAGTTTTACAAAGACTGCTGACACAGACGGGACTACAAAGACTGCTGACACAGACGGGACTTTCCGCGGGGACTTTCCACAGGGGCGTTCTGGGAGGTGTGGTCTGGGCGGGACTGGGAGTGGTCAACCCTCAGATGCTGCATATAA	9345	9516	3'	07_BC	07_BC	9059	9417	C
HIV-1:REJO:6:+	OQ513524	GATATTTGACAGCCAACTAGCACACAGACACATGGCCCGCGAACTACATCCGGAGTTTTACAAAGACTGCTGACACAGAAGGGACTTTCCGCGGGGACTTTCCACTGGGGCGTTCTAGGAGGTGTGGTCTGGGCGGGACTGGGAGTGGTCAACCCTCAGATGCTGCATATAAGCAGCTGCTTTTCGCCT	9349	9533	3'	07_BC	07_BC	9059	9417	C
HIV-1:REJO:6:+	OQ513523	GGAAGTTGACAGTCACCTAGCACGCACACACAAGGCCCGCGAGCTACATCCGGAGTTTTACAAAGACTGCTGACACAGAAGGGACTTTCCGCGGGGACTTTCCACTGGGGCGTTCTAGGGGTGTGGTCTGGGCGGGACTGGGAGTGGTCAACCCTCAGATGCTGCATATAAGCAGCTGCTTTTCGCCT	9350	9533	3'	07_BC	07_BC	9059	9417	C
HIV-1:REJO:6:+	AB750369	GAAGTTTGACAGTCATCTAGCACGCAGACACATGGCCCGCGAGCTACATCCGGAGTTTTACAAAGACTGCTGACGCAGAAGGGACTTTCCGCGGGGACTTTCCACTGGGGCGTTCTGGGAGGTGTGGTCTGGGCGGGGCTGGGAGTGGTCAACCCTCAGATGCTGCATATAAGCAGCTGCTTTTCGCCT	9345	9533	3'	08_BC	08_BC	9011	9417	C
HIV-1:REJO:6:+	AB746342	GAAGTTTGACAGTCAACTAGCACACAGACACAGGGCCCGCGAGCTACATCCGGAGTTTTACAAAGACTGCTGACACAGAAGGGACTTTCCGCGGGACTTTCCACTGGGGCGTTCCAGGAGGTGTGGTCTGGGCGGGACTGGGAGTGGCCAACCCTCAGATGCTGCATATAAGCAGCTGCTTTTCGCCTGTA	9345	9536	3'	08_BC	08_BC	9011	9417	C
HIV-1:REJO:6:+	AB746343	GAAGTTTGACAGTCAACTAGCACACAGACACAGGGCCCGCGAGCTACATCCGGAGTTTTACAAAGACTGCTGACACAGAAGGGACTTTCCGCGGGACTTTCCACTGGGGCGTTCCAGGAGGTGTGGTCTGGGCGGGACTGGGAGTGGCCAACCCTCAGATGCTGCATATAAGCAGCTGCTTTTCGCCTGTA	9345	9536	3'	08_BC	08_BC	9011	9417	C
HIV-1:REJO:6:+	AB746344	GAAGTTTGACAGTCTACTAGCACACAGACACATGGCCCGCGAGCTACATCCGGAGTTTTACAAAGACTGCTGACACAGAAGGGACTTTCCGCGGGACTTTCCACTGGGGCGTTCCAGGAGGTGTGGTCTGGGCGGGACGGGGAGTGGTCAACCCTCAGATGCTGCATATAAGCAGCTGCTTTTCGCCTGTA	9345	9536	3'	08_BC	08_BC	9011	9417	C
HIV-1:REJO:6:+	AB746345	GAAGTTTGACAGTCACCTAGCACACAGACACAGGGCCCGCGAGCTACATCCGGAGTTTTACAAAGACTGCTGACACAGAAGGGACTTTCCGCGGGACTTTCCACTGGGGCGTTCCAGGAGGTGTGGTCTGGGCGGGACGGGGAGTGGTCAACCCTCAGATGCTGCATATAAGCAGCTGCTTTTCGCCTGTA	9345	9536	3'	08_BC	08_BC	9011	9417	C
HIV-1:REJO:6:+	AB773884	GAAGTTTGACAGTCACCTAGCACACAGACACAGGGCCCGCGAGCTACATCCGGAGTTTTACAAAGACTGCTGACACAGAAGGGACTTTCCGCGGGACTTTCCACTGGGGCGTTCCAGGAGGTGTGGTCTGGGCGGGACGGGGAGTGGTCAACCCTCAGATGCTGCATATAAGCAGCTGCTTTTCGCCTGTA	9345	9536	3'	08_BC	08_BC	9011	9417	C
HIV-1:REJO:6:+	AB773885	GAAGTTTGACAGTCACCTAGCACACAGACACAGGGCCCGCGAGCTACATCCGGAGTTTTACAAAGACTGCTGACACAGAAGGGACTTTCCGCGGGACTTTCCACTGGGGCGTTCCAGGAGGTGTGGTCTGGGCGGGACGGGGAGTGGTCAACCCTCAGATGCTGCATATAAGCAGCTGCTTTTCGCCTGTA	9345	9536	3'	08_BC	08_BC	9011	9417	C
HIV-1:REJO:6:+	AY008715	GAAGTTTGACAGTCAACTAGCACACAGACACAGGGCCCGCGAACTACATCCGGAGTTTTACAAAGACTGCTGACACAGAAGGGACTTTCCGCGGGACTTTCCACCGGGGCGTTCCAGGAGGTGTGGTCTGGGCGGGACTGGGAGTGGTCAACCCTCAGATGCTGCATATAAGCAGCTGCTTTTCGCCTGTA	9345	9536	3'	08_BC	08_BC	9011	9417	C
HIV-1:REJO:6:+	AY008716	GAAGTTTGACAGTCAACTAGCACACAGACACAGGGCCCGCGAGCTACATCCGGAGTTTTACAAAGACTGCTGACACAGAAGGGACTTTCCGCGGGACTTTCCACCGGGGCGTTCCAGGAGGTGTGGTCTGGGCGGGACTGGGAGTGGTCAACCCTCAGATGCTGCATATAAGCAGCTGCTTTTCGCCTGTA	9345	9536	3'	08_BC	08_BC	9011	9417	C
HIV-1:REJO:6:+	AY008717	GAAGTTTGACAGTCAACTAGCACACAGACACAGGGCCCGCGAGCTACATCCGGAGTTTTACAAAGACTGCTGACACAGAAGGGACTTTCCGCGGGACTTTCCACCGGGGCGTTCCAGGAGGTGTGGTCTGGGCGGGACTGGGAGTGGTCAACCCTCAGATGCTGCATATAAGCAGCTGCTTTTCGCCTGTA	9345	9536	3'	08_BC	08_BC	9011	9417	C
HIV-1:REJO:6:+	HM067748	GAAGTTTGACAGCCAATTAGCATACAGACACTGGGCCCGCGAGCTACATCCGGAGTTTTACAAGAACTGCTGATACAGAAGGGACTTTCCGCGGGACTTTCCACCAGGGCGTTCCGGGAGGTGTGGTCTGGGCGGTACTGGGAGTGGTCAACCCTCAGATGCTGCATATAAGCAGCTGCTTTGCGCCTGTA	9345	9536	3'	08_BC	08_BC	9011	9417	C
HIV-1:REJO:6:+	JF719819	GAAGTTTGACAGTCAACTAGCACACAGACACAGGGCCCGCGAGCTACATCCGGAGTTTTACAAAGACTGCTGACACAGAAGGGACTTTCTGCGGGACTTTCCACCAGGGCGTTCCAGGAGGTGTGGTCTGGGCGGGACTGGGAGTGGTCAACCCTCAGATGCTGCATATAAGCAGCTGCTTTTCGCCTGTA	9345	9536	3'	08_BC	08_BC	9011	9417	C
HIV-1:REJO:6:+	KC914396	GAAGTTTGACAGTCAACTAGCACGCAGACACATGGCCCGCGAGCTACATCCGGAGTTTTACAAAGACTGCTGACACAGAAGGGACTGTCTGCTGACACAGAAGGGACTTTCCGCGGGACTTTCCACTGGGGCGTTCCGGGAGGTGTGGTCTGGGCGGGACTGGGAGTGGTCAACCCTCAGATGCTGCATATAA	9345	9516	3'	08_BC	08_BC	9011	9417	C
HIV-1:REJO:6:+	AF286229	GAAGTTTGACAGTCAACTAGCACACAGACACAAGGCCCGTGAGCTACATCCGGAGTTTTACAAAGACTGCTGACACAGAAGGGACTTTTACTGCTGACACAGAAGGGACTTTCCGCGGGACTTTCCACTGGGGCGTTCCAGGAGGTGTGGTCTGGGCGGGACTGGGAGTGGTCAACCCTCAGATGCTGCATATAA	9345	9516	3'	08_BC	08_BC	9011	9417	C
HIV-1:REJO:6:+	AF289548	GAAGTTTGACAGCACCCTAGCACACAAACACATAGCCCGCGAGCTACATCCGGAGTATTACAAAGATTGCTGACACAGAAGGGACTTTCCGCTGGGACTTTCCAATGGGCGTTCCAGGAGGAGTGGTCTGGGCAGAACTGGGAGTGGCTAACCCTCAGATGCTGCATATAAGCAGCTGCCTTTTGCCT	9345	9533	3'	10_CD	10_CD	8958	9442	C
HIV-1:REJO:6:+	AF289550	GAAGTTTGACAGTCAGCTAGCATTCAAACACATGGCCCGCGAGCTACATCCGGAGTATTACAAAGACTGCTGACACAGAAGGGACTTTCCGCGGGGACTTTCCACTGGGGCGTTCCAGGGGGTGTGGTCTGGGCGGGACTGGGAGTGGCTAACCCTCAGATGCTGCATATAAGCAGCTGCCTTTTGCCT	9345	9533	3'	10_CD	10_CD	8958	9442	C
HIV-1:REJO:6:+	AF289549	GCAGTTTGACATCAAACTAGCACACACACACATGGCCCGCGAGCTGCATCCGGAGTATTACAAAAACTGCTGACACAGAAGGGACTTTCTGCTGGGACTTTCCACTGGGGCGTTCCAGGAGGAGTGGTCTGGGCGGGACTGGGAGTGGCTAACCCCCAGATGCTGCATATAAGCAGCTGCCTTTTGCC	9373	9532	3'	10_CD	10_CD	8958	9442	C
HIV-1:REJO:6:+	KC898987	GAAGTTTGACAGTCAACTAGCACACAGACACTTGGCCCGAGAGCTACATCCGGAGTTTTACAAAGACTGCTGACACAGAAGGAACAAAGACTGCTGACACAGAAGGGACTTTCCGTGGGGACTTTCCACTGGGGCGTTCCAGGAGGTGTGGTCTGGGCGGGACTGGGAGTGGCTAACCCTCAGATGCTGCATATAA	9345	9516	3'	110_BC	110_BC	9006	9548	C
HIV-1:REJO:6:+	MW018130	GAAGTTTGACAGCAGCCTAGCATTTCATCACAAAGCCCGAGAGCTGCATCCGGAGTTCTACACAAACAACTGACATCTGCTGACATCGAGATTTCTACAAGGGACTTTCCGCTGGGGACTTTCCAGGGGAGGTGTGGCCGGGGCGGGACTGGGGAGTGGCGAGCCCTCAGATGCTGCATATAA	9345	9516	3'	112_01B	112_01B	9278	9613	B
HIV-1:REJO:6:+	MW018133	GAAGTTTGACAGCAGCCTAGCACTTCATCACAAAGCCCGAGAGCTGCATCCGGAGTTCTACACAAACAACTGACATCTGCTGACATCGAGATTTCTACAAGGGACTTTCCGCTGGGGACTTTCCAGGGGAGGTGTGGCCGGGGCGGGACTGGGGAGTGGCGAGCCCTCAGATGCTGCATATAA	9345	9516	3'	112_01B	112_01B	9278	9613	B
HIV-1:REJO:6:+	MW018134	GAAGTTTGACAGCAGCCTAGCACTTCATCACAAAGCCCGAGAGCTGCATCCGGAGTTCTACACAAACAACTGACATCTGCTGACATTGAGATTTCTACAGGGGACTTTCCGCTGGGGACTTTCCAGGGGAGGTGTGGCCGGGGCGGGACTGGGGAGTGGCGAGCCCTCAGATGCTGCATATAA	9345	9516	3'	112_01B	112_01B	9278	9613	B
HIV-1:REJO:6:+	MW018137	GAAGTTTGACAGCAGCCTAGCACTTCATCACAAAGCCCGAGAGCTGCATCCGGAGTTCTACACAAACAACTGACATCTGCTGACATCGAGATTTCTACAAGGGACTTTCCGCTGGGGACTTTCCAGGGGAGGTGTGGCCGGGGCGGGACTGGGGAGTGGCGAGCCCTCAGATGCTGCATATAA	9345	9516	3'	112_01B	112_01B	9278	9613	B
HIV-1:REJO:6:+	JF804811	GAAGTTTGACAGCAGCCTAGCATTTCATCACAGAGCCCGAGAGCTGTATCCGGAGTACTACAAAAACTGATGACATCGAGTTCTGCTGACAAGGGACTTCTGCTGACAAGGGACTTTCCGCTGGGGACTTTCCAGGGAGGAGTGGCCGGGGCGGGACCGGGGAGTGGCGAGCCCTCAGATGCTGCATATAA	9345	9516	3'	29_BF1	29_BF1	5463	9432	B
HIV-1:REJO:6:+	KC898985	GAAGTTTGACAGTCACCTAGCACACAGACACATGGCCCGCGAGCTACATCCGGAGTTTTACAAAGACTGCTGACACAGAAGGGACTTTCCGCGGGGACTTTCCACTGGGGCGTTCCAGGAGGAGTGGTCTGGGCGGGACTGGGAGTGGTCAGCCCTCAGATGCTGCATATAAGCAGCTGCTTTTCGCCT	9345	9533	3'	57_BC	57_BC	1864	9417	C
HIV-1:REJO:6:+	KC898991	GAAGTTTGACAGTGGCCTAGCACGCAGACACATGGCCCGTGAGCTGCATCCGGAGTTTTACAAAGACTGCTGACACGGAAGGGACTTTGCTGACACAGAAGGGACTTTCCGCGGGGACTTTCCACTGGGGCGTTCCGGGAGGTGTGGTCTGGGCGGGACTGGGAGTGGCCAACCCTCAGATGCTGCATATAA	9345	9516	3'	57_BC	57_BC	1864	9417	C
HIV-1:REJO:6:+	HM776939	GAAGTTTGACAGTTTACTGGCACGCAGACACATGGCCCGCGAGCTACATCCGGAGTTTTACAAAGACTGCTGACACAGAAGGGACTTTGCTGACACAGAAGGGACTTTCCGCGGGAACTTTCCACTGGGGCGTTCCAGGAGGTGTGGTCTGGGCGGGACTGGGAGTGGTCAACCCTCAGATGCTGCATATAA	9373	9516	3'	57_BC	57_BC	1864	9417	C
HIV-1:REJO:6:+	KC898994	GAAGTTTGACAATCAACTAGCACGCAGACACAGGGCCCGCGAGCTACATCCGGAGTTTTACAAAGACTGCTGACACAGAAGGGACTTTCCGCGGGGACTTTCCACTGGGGCGTTCCAGGAGGCGTGGTCTGGGCGGAACTGGGAGTGGTCAACCCTCAGATGCTGCATATAAGCAGCTGCTTTTCGCTT	9345	9531	3'	64_BC	64_BC	9013	9602	C
HIV-1:REJO:6:+	KC899009	GAAGTTTGACAGTCAACTGGCACACAGACACAGGGCCCGCGAGCTGCATCCGGAGTTTTACAAAGACTGCTGATGCAGAAGGGACTTTCTGCTGACACAGAAGGGACTTTCCGGGGGGACTTTCCACTGGGGCGTTCCAGGAGGTGTGGCCTGGGCGGGATTGGGAGTGGTCAACCCTCAGATGCTGCATATAA	9435	9516	3'	64_BC	64_BC	9013	9602	C
HIV-1:REJO:6:+	EF637052	GAAGTTTGACAGCCGCCTAGCATTTCATCACGTAGCCCGAGAGAAGCATCCGGAGTTCTATAAAGACTGCTGACATTGATAAGAACTGCTGACATCGAGCTTTCTACAAGGGACTTTCCGCTGGGGACTTTCCAGGGAGGTGTGGCCTGGGCGGGACTGGGGAGTGGCGAGCCCTCAGATGCTGCATATAA	9345	9516	3'	72_BF1	72_BF1	8900	9411	B
HIV-1:REJO:6:+	MN187302	GAAGTTTGACAGCCGCCTAGCACTTCGTCACATAGCCCGAGAGAAACATCCTGAGTTCTACAAGGACTGCTGACATCGAGATCTACAAGGACTGCTGACATCGAGATTTCTACAAGGGACTTTCCGCTGGGGACTTTCCAGGGTGGGTGTGGCCTGGGCGGGACTAGGGAGTGGCGAGCCCTCAGATGCTGCATATAA	9345	9516	3'	76_01B	76_01B	8825	9418	B
HIV-1:REJO:6:+	KC898992	GAAGTTTGACAGACAGCTAGCAAGCAGACACATGGCCCGCGAGCTACATCCGGAGTTTTACAAAGACTGCTGACACAGAAGGGACTTTCCGCTGGGACTTTCCACTGGGGCGTTCCAGGGGGAGTGATCTGGGCGGGACTGGGAGTGGCCAACCCTCAGATGCTGCATATAAGCAGCTGCTTTTCGCCT	9345	9533	3'	87_CPX	87_cpx	8162	9719	C
HIV-1:REJO:6:+	KC899012	GAAGTTTGACAGTCAACTAGCACGCAGGCACATGGCCCGCGAGCTACATCCGGAGTTTTACAAAGACTGCTGACACAGAAGGGACTTTCCGCGGGGACTTTCCACTGGGGCGTTCCAGGGGGAGTGATCTGGGCGGGACTGGGAGTGGCCAACCCTCAGATGCTGCATATAAGCAGCTGCTTTTCGCCT	9345	9533	3'	87_CPX	87_cpx	8162	9719	C
HIV-1:REJO:6:+	KC898975	GAAGTTTGACAGTCAGCTAGCATACAGACACTGGGCCCGCGAACTACATCCGGAGTTTTACAAAGACTGCTGACACAGAAGGGACTTTCCGCGGGGACTTTCCACTGGGGCGTTCCAGGAGGTGTGGTCTGGGCGGGACTGGGAGTGGTCAACCCTCAGATGATGCATATAAGCAGCTGCTTTTCGCCT	9345	9533	3'	88_BC	88_BC	8642	9719	C
HIV-1:REJO:6:+	KC898979	GAAGTTTGACAGTCATCTAGCATTCAAACACTGGGCCCGCGAGCTACATCCGGAGTTTTACAAAGACTGCTGACACAGAAGGAACTTTGCTGACACAGAAGGGACTTTCCGTGGGGACTTTCCACTGGGGCGTTCCGGGAGGTGTGGTCTGGGCGGGACTGGGAGTGGTCAACCCTCAGATGCTGCATATAA	9345	9516	3'	88_BC	88_BC	8642	9719	C
HIV-1:REJO:6:+	MH141494	GAAGTTTGACAGCAGTCTAGCACGTACTCACGTGGCCCGACAACTGCACCCGGAGTATTACAAGGACTGCTGACATCGAGAGATCTGCAAGGACTGCTGACACTGAGCTTTCTACAAGGGACTTTCCACTGGGGACTTGCCAGGGAGGCGTGGTCTGGGCGGGACGGGGGGAGTGGTGAACCCTCAGAAGCTGCATATAA	9345	9516	3'	94_CPX	94_cpx	5535	9580	B
HIV-1:REJO:6:+	MG760380	GAAGTTTGACAGCCGCCTAGCATTTCATCACATGGCCAGAGAGAAGCATCCGGAGTTTTACAAAGACTGCTGACAGAGAACTTGCAAAGACTGCTGACAGAGGACTTTCTACAAGGGACTTTCCGCTGGGGACTTTCCAGGGAGGTGTGGCCGGGGCGGAACTAGGGAGTGGTTAACCCTCAGA	9345	9504	3'	97_01B	97_01B	8896	9504	B
HIV-1:REJO:6:+	MG760407	GAAGTTTGACAGCCGCCTAGCATTTCATCACATGGCCAAAGAGAAGCATCCGGAGTTTTACAAAGACTGCTGACAAGACAAAGACTGCTGACAGAGAACTTTCTACAAGGGACTTTCCGCTGGGGACTTTCCAGGGAGGTGTGGCCGGGGCGGAACTGGGGAGTGGTTAACCCTCAGATGCTGCATAAAA	9345	9516	3'	97_01B	97_01B	8896	9504	B
HIV-1:REJO:6:+	MG760379	GAAGTTTGACAGCCGCCTAGCATTTCATCACATGGCCAGAGAGAAGCATCCGGAGTTTTACAAAGACTGTTGACAGAGAACTTGCAAAGACTGCTGACAGAGGACTTTCTACAAGGGACTTTCCGCTGGGGACTTTCCAGGGAGGTGTGGCCGGGGCGGAACTAGGGAGTGGTTAACCCTCAGATGCTGCATAAAG	9345	9513	3'	97_01B	97_01B	8896	9504	B

### Sheet: LA breakpoints
LA_recombinant_strain	Accessions	HXB2_Start	HXB2_End	LTR_Parent_Subtype	Recombinant_Strain_Parents
01_AE	U54771	9086	9600	E	A, E
02_AG	L39106	9090	9719	G	A, G
03_A6B	AF193276	8650	9719	A6	A6, B
04_cpx	AF049337	1	10000	U	A, G, H, K, U
05_DF	AF193253	8708	9417	F1	D, F
06_cpx	AF064699	8379	9417	J	A, G, J, K
07_BC	AF286226	9059	9417	C	B, C
08_BC	AY008715	9011	9417	C	B, C
10_CD	AF289548	8958	9442	C	C, D
11_cpx	AF179368	9086	9417	E	CRF01, A, G, J, U
12_BF	AF385936	8661	9417	F1	B, F1
13_cpx	AF460972	8397	9501	01_AE	CRF01, A, G, J, U
14_BG	AF423756	8280	9500	G	B, G
15_01B	AF516184	8317	9417	01_AE	CRF01, B
16_A2D	AF286239	5851	9417	A2	A2, D
17_BF1	AY037281	9065	9159	B	B, F1
18_cpx	AY586540	8790	9442	A	A1, F, G, H, K, U
19_cpx	AY894994	8721	9412	D	A1, D, G
20_BG	AY586545	8751	9488	G	B, G
21_A2D	AF457051	9014	9412	A2	A2, D
22_01A1	EU743963	8471	9431	01_AE	CRF01, A1
23_BG	AY900571	8751	9508	G	B, G
24_BG	AY900574	8751	9508	G	B, G
25_cpx	AY371169	7666	9190	G	A, G, U
26_A5U	FM877782	8373	9719	A	A, U
27_cpx	AM851091	9047	9411	H	CRF01, A, G, H, J, K, U
28_BF1	DQ085873	2572	9432	B	B, F1
29_BF1	DQ085876	5463	9432	B	B, F1
31_BC	AY727527	3204	9719	C	B, C
32_06A6	AY535660	2127	9719	06_cpx	CRF06, A6
33_01B	DQ366659	2876	9690	01_AE	CRF01, B
34_01B	EF165540	8750	9190	01_AE	CRF01, B
35_A1D	EF158041	7692	9190	A1	A1, D
36_cpx	EF087994	8369	9189	01_AE	CRF01, CRF02, A, G
37_cpx	EF116594	8873	9189	G	CRF01, CRF02, A, G, U
38_BF1	FJ213783	3713	9413	F1	B, F1
39_BF1	EU735534	5678	9383	F1	B, F1
40_BF1	EU735537	8978	9359	F1	B, F1
41_CD	KX907417	9017	9510	C	C, D
42_BF1	EU170136	7638	9411	B	B, F1
43_02G	EU697904	6097	9531	G	CRF02, G
44_BF1	FJ358521	6447	9507	F1	B, F1
45_cpx	EU448295	8605	9147	A	A, K, U
46_BF1	DQ358801	790	9346	F1	B, F1
47_BF1	GQ372987	8947	9350	F1	B, F1
48_01B	GQ175881	3144	9600	01_AE	CRF01, B
49_cpx	HQ385478	1	10000	U	A1, C, J, K, U
50_A1D	JN417236	8673	9412	A1	A1, D
51_01B	JN029801	1	10000	U	CRF01, B
52_01B	DQ354113	9011	9412	01_AE	CRF01, B
53_01B	JX390610	2423	9617	01_AE	CRF01, B
54_01B	JX390976	1	10000	U	CRF01, B
55_01B	JX574661	4454	9600	01_AE	CRF01, B
56_cpx	JN882655	8367	9417	CRF02	CRF02, B, G
57_BC	JX679207	1864	9417	C	B, C
58_01B	KC522031	8385	9607	01_AE	CRF01, B
59_01B	JX960635	8244	9600	CRF01_AE	CRF01, B
60_BC	KC899079	8662	9548	B	B, C
61_BC	KC990124	9103	9412	C	B, C
62_BC	KC870034	6419	9598	C	B, C
63_02A6	JN230353	8809	9106	A6	CRF02, A6
64_BC	KC870042	9013	9602	C	B, C
65_cpx	KC870030	9035	9613	C	CRF01, B, C
66_BF1	JN251902	8482	9254	B	B, F1
67_01B	KC183780	4714	9412	01_AE	CRF01, B
68_01B	KC183783	4853	9412	01_AE	CRF01, B
69_01B	AB845349	5912	9690	CRF01	CRF01, B
70_BF1	KJ849758	8894	9090	B	B, F1
71_BF1	KJ849759	8880	9531	B	B, F1
72_BF1	KJ671534	8900	9411	B	B, F1
73_BG	AY882421	8271	9420	G	B, G
74_01B	KR019771	9039	9388	B	CRF01, B
75_BF1	GU595160	9019	9510	B	B, F1
76_01B	MN187303	8825	9418	B	CRF01, B
77_cpx	KX673820	8784	9569	C	CRF01, B, C
78_cpx	KU161143	3445	9530	01_AE	CRF01, B, C
79_0107	KY216146	9096	9411	CRF07	CRF01, CRF07
80_0107	MH843712	8829	9411	CRF07_BC	CRF01, CRF07
81_cpx	MH986016	8826	9321	C	B, C, F1
82_cpx	KU820825	8465	9124	B	CRF01, B, C
83_cpx	KU820847	8539	9124	01_AE	CRF01, B, C
84_A1D	MF373190	8567	9406	A1	A1, D
85_BC	KU992929	9021	9328	C	B, C
86_BC	KX582249	8980	9554	C	B, C
87_cpx	KF250408	8162	9719	C	CRF01, B, C
88_BC	KC898979	8642	9719	C	B, C
89_BF1	AY037271	8642	9470	F1	B, F1
90_BF1	KY628221	8672	9492	F1	B, F1
92_C2U	MF372647	1	10000	U	C, U
93_cpx	MF372649	1	10000	U	A1, A5, C, CRF02, U
94_cpx	MH141494	5535	9580	B	CRF02, B, F2
95_02B	MH666155	4797	9495	CRF02	CRF02, B
96_cpx	KF850149	4864	9348	CRF01	CRF01, B, C
97_01B	MG760399	8896	9504	B	CRF01, B
98_06B	MH479275	8982	9557	B	CRF06, B
99_BF1	MH986013	5945	9489	B	B, F1
100_01C	MH909568	3356	9409	CRF01_AE	CRF01, C
101_01B	KF835546	3189	9689	CRF01_AE	CRF01, B
102_0107	MN178644	8491	9719	CRF01_AE	CRF01, CRF07
103_01B	MN067224	4400	9349	CRF01	CRF01, B
104_0107	MK564326	5688	9602	CRF01_AE	CRF01, CRF07
105_0108	MN752126	4202	9300	CRF01_AE	CRF01, CRF08
106_cpx	MT276999	9027	9411	C	CRF01, B, C
107_01B	MT712389	5700	9500	B	CRF01, B
108_BC	MT559132	8947	9386	B	B, C
109_0107	MT919517	8444	9412	CRF01_AE	CRF01, CRF07
110_BC	MW419275	9006	9548	C	B, C
111_01C	MZ327297	7097	7592	C	CRF01, C
112_01B	MW018130	9079	9277	CRF01	CRF01, B
113_0107	MW018132	1	10000	U	CRF01, CRF07
114_0155	MN654104	8473	9099	CRF55	CRF01, CRF55
115_01C	KJ778895	1	10000	U	CRF01, C
116_0108	MT624747	8728	9521	CRF08	CRF01, CRF08
117_0107	MK397789	8295	9412	CRF07	CRF01, CRF07
118_BC	KF250409	8870	9719	C	B, C
119_0107	MT347594	8783	9177	CRF07_BC	CRF01, CRF07
120_0107	OK662596	8321	9499	01_AE	CRF01, CRF07
121_0107	OK584016	8294	9412	CRF07_BC	CRF01, CRF07
122_BF1	OL982312	8880	9480	B	B, F1
123_0107	OM025084	8889	9369	CRF01_AE	CRF01, CRF07
124_cpx	ON962803	8889	9496	H	A1, G, H, CRF27
125_0107	ON054291	7722	9617	CRF01	CRF01, CRF07
126_0755	ON456387	8306	9469	CRF07_BC	CRF07, CRF55
127_07109	LC735411	8830	9106	CRF07_BC	CRF07, CRF109
128_07B	ON751734	5070	9382	CRF07_BC	CRF07, B
129_56G	ON989282	1	10000	u	CRF56, G
130_A1B	OP781326	1	10000	u	A1, B
131_A1B	OP781330	1	10000	u	A1, B
132_94B	ON901787	6133	9580	94	CRF94, B
133_A6B	OP056069	3786	9412	A6	A6, B
134_0107	OQ747186	8448	9672	01_AE	CRF01, CRF07
135_0107	OP501672	2562	9417	07_BC	CRF01, CRF07
136_0107	OP501677	8729	9104	01_AE	CRF01, CRF07
137_0107	OP716032	6332	9411	07_BC	CRF01, CRF07
138_cpx	OP894080	1	10000	U	CRF22, F2, U
139_02B	LC762505	4829	9391	02_AG	CRF02, B
140_0107	OQ749391	8487	9246	01_AE	CRF01, CRF07
141_BF1	MF373205	5252	9570	F1	B, F1
142_BC	PP074173	9027	9513	C	B, C
143_cpx	OQ948240	8466	9730	B	CRF01, B, C
144_07C	77	1	10000	U	CRF07, C
145_0755	PP271279	8412	9520	CRF55_01B	CRF07, CRF55
146_BC	GQ365652	5095	9412	C	B, C
149_01B	MW110767	4704	9590	CRF55_01B	CRF55, B
150_07149	PP429915	8491	9512	CRF149_01B	CRF07, CRF149
151_0107	OR514934	9096	9411	CRF07	CRF01, CRF07
152_DG	OR345463	5419	9614	G	D, G
153_55B	OR570898	8367	9410	CRF55	CRF55, B
154_0755	OR570903	4535	9411	CRF55	CRF07, CRF55
155_0755	OR570894	8398	9411	CRF55	CRF07, CRF55
156_0755	OR570897	8398	9411	CRF55	CRF07, CRF55
157_A6C	OR736072	6166	9603	A6	A6, C
158_0107	PP977572	9097	9227	CRF07	CRF01, CRF07
160_BC	22HH218	3319	9483	C	B, C
17_BF1	AY037281	9169	9603	F1	B, F1
40_BF1	EU735537	9360	9409	B	B, F1
45_cpx	EU448295	9148	9515	U	A, K, U
46_BF1	DQ358801	9347	9365	B/F1	B, F1
47_BF1	GQ372987	9351	9507	B	B, F1
60_BC	KC899079	9549	9719	C	B, C
63_02A6	JN230353	9107	9157	A6/CRF02	CRF02, A6
66_BF1	JN251902	9255	9489	F1	B, F1
74_01B	KR019771	9389	9606	01_AE	CRF01, B
80_0107	MH843712	9412	9719	U	CRF01, CRF07
81_cpx	MH986016	9322	9719	U	B, C, F1
84_A1D	MF373190	9407	9719	U	A1, D
89_BF1	AY037271	9471	9719	U	B, F1
90_BF1	KY628221	9493	9612	B	B, F1
98_06B	MH479275	9558	9719	U	CRF06, B
99_BF1	MH986013	9490	9719	U	B, F1
100_01C	MH909568	9410	9656	C	CRF01, C
101_01B	KF835546	9690	9719	U	CRF01, B
103_01B	MN067224	9350	9500	B	CRF01, B
104_0107	MK564326	9603	9719	U	CRF01, CRF07
105_0108	MN752126	9302	9719	U	CRF01, CRF08
106_cpx	MT276999	9412	9719	U	CRF01, B, C
107_01B	MT712389	9501	9719	U	CRF01, B
108_BC	MT559132	9387	9522	C	B, C
109_0107	MT919517	9413	9719	U	CRF01, CRF07
110_BC	MW419275	9549	9719	U	B, C
111_01C	MZ327297	7593	9409	CRF01_AE	CRF01, C
112_01B	MW018130	9278	9613	B	CRF01, B
119_0107	MT347594	9178	9719	U	CRF01, CRF07
120_0107	OK662596	9500	9719	U	CRF01, CRF07
121_0107	OK584016	9413	9719	U	CRF01, CRF07
123_0107	OM025084	9370	9505	CRF07_BC	CRF01, CRF07
124_cpx	ON962803	9497	9719	U	A1, G, H, CRF27
125_0107	ON054291	9618	9719	U	CRF01, CRF07
126_0755	ON456387	9470	9719	unknown	CRF07, CRF55
127_07109	LC735411	9107	9530	CRF109_0107	CRF07, CRF109
128_07B	ON751734	9383	9719	U	CRF07, B
132_94B	ON901787	9581	9719	U	CRF94, B
133_A6B	OP056069	9413	9719	U	A6, B
134_0107	OQ747186	9673	9719	Undetermined	CRF01, CRF07
135_0107	OP501672	9418	9719	U	CRF01, CRF07
136_0107	OP501677	9104	9415	07_BC	CRF01, CRF07
137_0107	OP716032	9412	9719	U	CRF01, CRF07
139_02B	LC762505	9392	9719	U	CRF02, B
140_0107	OQ749391	9247	9410	07_BC	CRF01, CRF07
141_BF1	MF373205	9570	9719	U	B, F1
142_BC	PP074173	9514	9719	U	B, C
143_cpx	OQ948240	9731	9719	U	CRF01, B, C
145_0755	PP271279	9521	9719	Unsequenced	CRF07, CRF55
146_BC	GQ365652	9413	9719	U	B, C
150_07149	PP429915	9513	9719	U	CRF07, CRF149
151_0107	OR514934	9412	9719	Undetermined	CRF01, CRF07
152_DG	OR345463	9615	9719	Undetermined	D, G
153_55B	OR570898	9411	9719	Undetermined	CRF55, B
154_0755	OR570903	9412	9719	Undetermined	CRF07, CRF55
155_0755	OR570894	9412	9719	Undetermined	CRF07, CRF55
156_0755	OR570897	9412	9719	Undetermined	CRF07, CRF55
158_0107	PP977572	9228	9389	CRF01	CRF01, CRF07
160_BC	22HH218	9484	9719	U	B, C
46_BF1	DQ358801	9366	9417	B	B, F1
63_02A6	JN230353	9158	9626	CRF02	CRF02, A6
111_01C	MZ327297	9410	9656	C	CRF01, C
140_0107	OQ749391	9411	9719	01_AE	CRF01, CRF07
158_0107	PP977572	9390	9513	CRF07	CRF01, CRF07
