## Supplementary material for "Atlas of HIV cis-regulatory elements reveals extensive transcriptional variation across clades, isolates, and within individuals": Table S8

### Sheet: CREST preds
PubMed ID	Isolate Accession	log2(Jurkat predicted activity)	PAT id(SSAM)	Patient Code
18313715	DQ848406	5.30806	3043	C-child
18313715	DQ848417	5.01141	3043	C-child
18313715	DQ848496	3.12641	13590	G-mother
18313715	DQ848447	4.42175	3050	D-child
18313715	DQ848370	4.74495	13592	B-child
18313715	DQ848491	4.73073	13591	E-child
18313715	DQ848503	4.08755	13590	G-mother
18313715	DQ848377	4.74495	13592	B-child
18313715	DQ848492	3.85192	13590	G-mother
18313715	DQ848353	4.41067	3041	B-mother
18313715	DQ848451	4.91368	3050	D-child
18313715	DQ848532	5.13943	3046	H-mother
18313715	DQ848446	4.63659	3050	D-child
18313715	DQ848534	3.09194	3047	H1-child
18313715	DQ848369	4.74495	13592	B-child
18313715	DQ848523	4.47119	14178	G-child
18313715	DQ848458	4.40648	3050	D-child
18313715	DQ848431	4.7447	3049	D-mother
18313715	DQ848526	5.2741	3046	H-mother
18313715	DQ848360	3.73219	3041	B-mother
18313715	DQ848481	5.0357	13591	E-child
18313715	DQ848418	3.91311	3043	C-child
18313715	DQ848525	3.75107	3046	H-mother
18313715	DQ848524	5.2741	3046	H-mother
18313715	DQ848380	4.41067	13592	B-child
18313715	DQ848354	4.41067	3041	B-mother
18313715	DQ848519	4.47119	14178	G-child
18313715	DQ848484	5.00663	13591	E-child
18313715	DQ848489	5.0357	13591	E-child
18313715	DQ848404	5.30806	3043	C-child
18313715	DQ848554	5.40231	3048	H2-child
18313715	DQ848504	6.16823	14178	G-child
18313715	DQ848545	4.51097	3047	H1-child
18313715	DQ848427	4.17447	3049	D-mother
18313715	DQ848531	5.2741	3046	H-mother
18313715	DQ848494	4.08755	13590	G-mother
18313715	DQ848538	3.27253	3047	H1-child
18313715	DQ848499	3.69073	13590	G-mother
18313715	DQ848518	4.47119	14178	G-child
18313715	DQ848424	5.30806	3043	C-child
18313715	DQ848485	5.09681	13591	E-child
18313715	DQ848470	5.69354	3044	E-mother
18313715	DQ848553	4.6876	3048	H2-child
18313715	DQ848474	5.38645	3044	E-mother
18313715	DQ848379	3.61193	13592	B-child
18313715	DQ848488	4.94721	13591	E-child
18313715	DQ848437	4.58343	3049	D-mother
18313715	DQ848546	4.51097	3047	H1-child
18313715	DQ848540	4.58427	3047	H1-child
18313715	DQ848467	5.38645	3044	E-mother
18313715	DQ848453	4.39852	3050	D-child
18313715	DQ848359	4.41067	3041	B-mother
18313715	DQ848439	4.58343	3049	D-mother
18313715	DQ848416	5.2938	3043	C-child
18313715	DQ848419	4.60642	3043	C-child
18313715	DQ848412	5.01141	3043	C-child
18313715	DQ848507	5.42056	14178	G-child
18313715	DQ848410	5.01141	3043	C-child
18313715	DQ848543	4.51097	3047	H1-child
18313715	DQ848529	5.2741	3046	H-mother
18313715	DQ848509	4.07828	14178	G-child
18313715	DQ848478	4.82051	13591	E-child
18313715	DQ848415	5.48138	3043	C-child
18313715	DQ848536	4.51097	3047	H1-child
18313715	DQ848428	4.55904	3049	D-mother
18313715	DQ848389	4.98839	3042	C-mother
18313715	DQ848363	4.71769	13592	B-child
18313715	DQ848544	4.51097	3047	H1-child
18313715	DQ848392	5.03445	3042	C-mother
18313715	DQ848408	5.29831	3043	C-child
18313715	DQ848469	5.2996	3044	E-mother
18313715	DQ848556	4.82672	3048	H2-child
18313715	DQ848559	5.40231	3048	H2-child
18313715	DQ848517	4.32606	14178	G-child
18313715	DQ848535	4.51097	3047	H1-child
18313715	DQ848461	4.35062	3050	D-child
18313715	DQ848537	4.51097	3047	H1-child
18313715	DQ848434	4.64566	3049	D-mother
18313715	DQ848490	5.0357	13591	E-child
18313715	DQ848493	3.61428	13590	G-mother
18313715	DQ848385	4.74495	13592	B-child
18313715	DQ848515	4.47119	14178	G-child
18313715	DQ848459	4.80639	3050	D-child
18313715	DQ848462	4.04707	3050	D-child
18313715	DQ848383	4.74495	13592	B-child
18313715	DQ848560	5.40231	3048	H2-child
18313715	DQ848510	4.82887	14178	G-child
18313715	DQ848521	4.47119	14178	G-child
18313715	DQ848429	4.54061	3049	D-mother
18313715	DQ848558	4.7261	3048	H2-child
18313715	DQ848464	4.42456	3050	D-child
18313715	DQ848391	4.98839	3042	C-mother
18313715	DQ848365	4.74495	13592	B-child
18313715	DQ848430	4.58343	3049	D-mother
18313715	DQ848362	4.41894	3041	B-mother
18313715	DQ848530	5.2741	3046	H-mother
18313715	DQ848414	5.01141	3043	C-child
18313715	DQ848356	4.41067	3041	B-mother
18313715	DQ848513	4.47119	14178	G-child
18313715	DQ848471	5.0357	3044	E-mother
18313715	DQ848463	4.72322	3050	D-child
18313715	DQ848465	4.68235	3050	D-child
18313715	DQ848394	4.98839	3042	C-mother
18313715	DQ848422	5.31444	3043	C-child
18313715	DQ848396	3.92056	3042	C-mother
18313715	DQ848357	4.41067	3041	B-mother
18313715	DQ848402	4.98839	3042	C-mother
18313715	DQ848460	4.30685	3050	D-child
18313715	DQ848563	5.2741	3048	H2-child
18313715	DQ848358	4.41067	3041	B-mother
18313715	DQ848400	4.98839	3042	C-mother
18313715	DQ848438	4.1488	3049	D-mother
18313715	DQ848561	5.39792	3048	H2-child
18313715	DQ848514	4.47119	14178	G-child
18313715	DQ848387	1.26378	13592	B-child
18313715	DQ848433	4.64683	3049	D-mother
18313715	DQ848390	4.98839	3042	C-mother
18313715	DQ848397	4.98839	3042	C-mother
18313715	DQ848403	4.98839	3042	C-mother
18313715	DQ848435	4.58343	3049	D-mother
18313715	DQ848450	4.80639	3050	D-child
18313715	DQ848520	4.3846	14178	G-child
18313715	DQ848405	5.27904	3043	C-child
18313715	DQ848555	5.2741	3048	H2-child
18313715	DQ848557	4.90027	3048	H2-child
18313715	DQ848486	5.0357	13591	E-child
18313715	DQ848401	3.92056	3042	C-mother
18313715	DQ848476	4.97288	3044	E-mother
18313715	DQ848562	5.2741	3048	H2-child
18313715	DQ848527	5.2741	3046	H-mother
18313715	DQ848426	4.42175	3049	D-mother
18313715	DQ848516	4.47119	14178	G-child
18313715	DQ848420	5.30806	3043	C-child
18313715	DQ848552	5.40231	3048	H2-child
18313715	DQ848455	4.39118	3050	D-child
18313715	DQ848376	3.06061	13592	B-child
18313715	DQ848501	4.08755	13590	G-mother
18313715	DQ848399	4.98839	3042	C-mother
18313715	DQ848487	5.0357	13591	E-child
18313715	DQ848442	4.20529	3050	D-child
18313715	DQ848483	3.33074	13591	E-child
18313715	DQ848500	5.02765	13590	G-mother
18313715	DQ848456	4.80639	3050	D-child
18313715	DQ848522	4.47119	14178	G-child
18313715	DQ848452	4.4856	3050	D-child
18313715	DQ848407	5.56466	3043	C-child
18313715	DQ848542	4.51097	3047	H1-child
18313715	DQ848497	4.08755	13590	G-mother
18313715	DQ848425	4.42175	3049	D-mother
18313715	DQ848482	4.64725	13591	E-child
18313715	DQ848441	4.74165	3050	D-child
18313715	DQ848355	4.41067	3041	B-mother
18313715	DQ848551	5.2741	3048	H2-child
18313715	DQ848413	5.01141	3043	C-child
18313715	DQ848395	3.92056	3042	C-mother
18313715	DQ848368	4.69022	13592	B-child
18313715	DQ848505	4.47682	14178	G-child
18313715	DQ848454	4.58343	3050	D-child
18313715	DQ848547	4.33585	3047	H1-child
18313715	DQ848541	4.64181	3047	H1-child
18313715	DQ848393	4.47049	3042	C-mother
18313715	DQ848382	4.19159	13592	B-child
18313715	DQ848371	4.79052	13592	B-child
18313715	DQ848398	4.98839	3042	C-mother
18313715	DQ848444	4.80639	3050	D-child
18313715	DQ848445	4.33904	3050	D-child
18313715	DQ848502	4.08755	13590	G-mother
18313715	DQ848473	5.1432	3044	E-mother
18313715	DQ848421	5.30806	3043	C-child
18313715	DQ848549	4.49426	3047	H1-child
18313715	DQ848381	4.74495	13592	B-child
18313715	DQ848533	4.35913	3046	H-mother
18313715	DQ848373	4.297	13592	B-child
18313715	DQ848550	4.51097	3047	H1-child
18313715	DQ848388	4.98839	3042	C-mother
18313715	DQ848508	4.21033	14178	G-child
18313715	DQ848475	5.0357	3044	E-mother
18313715	DQ848495	4.08755	13590	G-mother
18313715	DQ848479	5.0357	13591	E-child
18313715	DQ848449	4.43781	3050	D-child
18313715	DQ848548	3.3462	3047	H1-child
18313715	DQ848528	5.29434	3046	H-mother
18313715	DQ848411	5.2938	3043	C-child
18313715	DQ848477	5.1432	3044	E-mother
18313715	DQ848466	4.65025	3050	D-child
18313715	DQ848366	4.96803	13592	B-child
18313715	DQ848506	4.07828	14178	G-child
18313715	DQ848512	4.8471	14178	G-child
18313715	DQ848432	4.58343	3049	D-mother
18313715	DQ848374	4.72111	13592	B-child
18313715	DQ848436	4.64259	3049	D-mother
18313715	DQ848457	4.36711	3050	D-child
18313715	DQ848498	4.08755	13590	G-mother
18313715	DQ848440	4.58343	3049	D-mother
18313715	DQ848539	4.51097	3047	H1-child
18313715	DQ848472	5.38645	3044	E-mother
18313715	DQ848443	4.80639	3050	D-child
18313715	DQ848423	5.22463	3043	C-child
18313715	DQ848448	4.31721	3050	D-child
18313715	DQ848409	5.48138	3043	C-child
18313715	DQ848361	4.41067	3041	B-mother
18313715	DQ848468	4.58888	3044	E-mother
18313715	DQ848480	4.96655	13591	E-child
18313715	DQ848511	5.42057	14178	G-child
18313715	DQ848386	4.43015	13592	B-child
26378795	KR820294	4.18215	71624	ZM331F
26378795	KR820295	4.3758	71624	ZM331F
26378795	KR820296	4.18215	71624	ZM331F
26378795	KR820297	4.37645	71624	ZM331F
26378795	KR820298	4.5016	71624	ZM331F
26378795	KR820299	4.53297	71624	ZM331F
26378795	KR820300	4.37645	71624	ZM331F
26378795	KR820302	4.05431	71624	ZM331F
26378795	KR820303	4.40808	71624	ZM331F
26378795	KR820304	4.44297	71624	ZM331F
26378795	KR820305	4.37645	71624	ZM331F
26378795	KR820306	4.05206	71624	ZM331F
26378795	KR820307	4.04138	71624	ZM331F
26378795	KR820308	4.18215	71624	ZM331F
26378795	KR820309	4.02325	71624	ZM331F
26378795	KR820310	4.58741	71624	ZM331F
26378795	KR820311	4.58741	71624	ZM331F
26378795	KR820312	4.62437	71624	ZM331F
26378795	KR820313	4.34648	71624	ZM331F
26378795	KR820314	4.37645	71670	ZM331M
26378795	KR820315	4.37645	71670	ZM331M
26378795	KR820316	4.37645	71670	ZM331M
26378795	KR820317	4.37645	71670	ZM331M
26378795	KR820318	4.37645	71670	ZM331M
26378795	KR820319	4.37645	71670	ZM331M
26378795	KR820320	4.37645	71670	ZM331M
26378795	KR820321	4.37645	71670	ZM331M
26378795	KR820322	4.37645	71670	ZM331M
26378795	KR820323	4.37645	71670	ZM331M
26378795	KR820324	3.82685	71709	ZM3576F
26378795	KR820325	3.82685	71709	ZM3576F
26378795	KR820326	3.80885	71859	ZM3576M
26378795	KR820327	4.33613	71859	ZM3576M
26378795	KR820328	4.33613	71859	ZM3576M
26378795	KR820329	4.3234	71859	ZM3576M
26378795	KR820330	3.63508	71859	ZM3576M
26378795	KR820331	3.80885	71859	ZM3576M
26378795	KR820332	3.80885	71859	ZM3576M
26378795	KR820333	4.33613	71859	ZM3576M
26378795	KR820334	4.33613	71859	ZM3576M
26378795	KR820335	4.33613	71859	ZM3576M
26378795	KR820336	3.82905	71859	ZM3576M
26378795	KR820337	3.80556	71859	ZM3576M
26378795	KR820338	3.72597	71859	ZM3576M
26378795	KR820339	4.33613	71859	ZM3576M
26378795	KR820340	3.73805	71859	ZM3576M
26378795	KR820341	4.84123	71590	ZM3618F
26378795	KR820342	4.45566	71590	ZM3618F
26378795	KR820343	4.42623	71590	ZM3618F
26378795	KR820344	3.88593	71590	ZM3618F
26378795	KR820345	5.02815	71590	ZM3618F
26378795	KR820346	4.42623	71590	ZM3618F
26378795	KR820347	4.36597	71590	ZM3618F
26378795	KR820348	4.83624	71590	ZM3618F
26378795	KR820349	4.60333	71590	ZM3618F
26378795	KR820350	4.60333	71590	ZM3618F
26378795	KR820351	4.60333	71590	ZM3618F
26378795	KR820352	4.60333	71590	ZM3618F
26378795	KR820353	4.60333	71590	ZM3618F
26378795	KR820354	4.49121	71590	ZM3618F
26378795	KR820355	4.37856	71590	ZM3618F
26378795	KR820356	4.08061	71590	ZM3618F
26378795	KR820357	4.46454	71590	ZM3618F
26378795	KR820358	4.10319	71959	ZM3618M
26378795	KR820359	4.10319	71959	ZM3618M
26378795	KR820360	4.10319	71959	ZM3618M
26378795	KR820361	4.10319	71959	ZM3618M
26378795	KR820362	4.10319	71959	ZM3618M
26378795	KR820363	4.10319	71959	ZM3618M
26378795	KR820364	4.10319	71959	ZM3618M
26378795	KR820365	4.10319	71959	ZM3618M
26378795	KR820366	4.10319	71959	ZM3618M
26378795	KR820367	3.96854	71977	ZM3678F
26378795	KR820369	3.93207	71977	ZM3678F
26378795	KR820370	2.93911	71977	ZM3678F
26378795	KR820371	3.61911	71977	ZM3678F
26378795	KR820372	3.64832	71977	ZM3678F
26378795	KR820373	3.61911	71977	ZM3678F
26378795	KR820374	3.64832	71977	ZM3678F
26378795	KR820375	3.66891	71977	ZM3678F
26378795	KR820376	3.47076	71977	ZM3678F
26378795	KR820377	4.06465	71977	ZM3678F
26378795	KR820378	3.64832	71977	ZM3678F
26378795	KR820379	3.93207	71977	ZM3678F
26378795	KR820380	3.96854	71977	ZM3678F
26378795	KR820381	3.93207	71977	ZM3678F
26378795	KR820382	3.80683	71977	ZM3678F
26378795	KR820383	3.93207	71977	ZM3678F
26378795	KR820384	3.93207	71977	ZM3678F
26378795	KR820385	3.93207	72038	ZM3678M
26378795	KR820386	3.93207	72038	ZM3678M
26378795	KR820387	3.93207	72038	ZM3678M
26378795	KR820388	3.93207	72038	ZM3678M
26378795	KR820389	3.93207	72038	ZM3678M
26378795	KR820390	3.93207	72038	ZM3678M
26378795	KR820391	3.93207	72038	ZM3678M
26378795	KR820392	3.93207	72038	ZM3678M
26378795	KR820393	3.93207	72038	ZM3678M
26378795	KR820394	3.46547	71779	ZM4248F
26378795	KR820395	3.6512	71779	ZM4248F
26378795	KR820396	2.5919	71779	ZM4248F
26378795	KR820397	4.35613	71779	ZM4248F
26378795	KR820398	3.89816	71779	ZM4248F
26378795	KR820399	4.21794	71779	ZM4248F
26378795	KR820400	4.25038	71779	ZM4248F
26378795	KR820401	3.34728	71779	ZM4248F
26378795	KR820402	4.25038	71779	ZM4248F
26378795	KR820403	4.21794	71779	ZM4248F
26378795	KR820404	2.69619	71779	ZM4248F
26378795	KR820405	3.39869	71779	ZM4248F
26378795	KR820406	4.25038	71779	ZM4248F
26378795	KR820407	3.91983	71779	ZM4248F
26378795	KR820408	3.47949	71779	ZM4248F
26378795	KR820409	4.21794	71779	ZM4248F
26378795	KR820410	4.21794	71779	ZM4248F
26378795	KR820411	3.63454	71779	ZM4248F
26378795	KR820412	3.61211	71779	ZM4248F
26378795	KR820413	4.21794	71779	ZM4248F
26378795	KR820414	3.64262	71779	ZM4248F
26378795	KR820415	3.74065	71561	ZM4248M
26378795	KR820416	3.74065	71561	ZM4248M
26378795	KR820417	3.74065	71561	ZM4248M
26378795	KR820418	3.8293	71561	ZM4248M
26378795	KR820419	3.74065	71561	ZM4248M
26378795	KR820420	3.74065	71561	ZM4248M
26378795	KR820421	3.74065	71561	ZM4248M
26378795	KR820422	4.13636	71719	ZM4473F
26378795	KR820423	4.13636	71719	ZM4473F
26378795	KR820424	4.13636	71719	ZM4473F
26378795	KR820425	4.13636	71719	ZM4473F
26378795	KR820426	4.13636	71719	ZM4473F
26378795	KR820427	4.13636	71719	ZM4473F
26378795	KR820428	4.21386	71719	ZM4473F
26378795	KR820429	4.20419	71719	ZM4473F
26378795	KR820430	4.05204	71719	ZM4473F
26378795	KR820431	4.13636	71719	ZM4473F
26378795	KR820432	4.21386	71719	ZM4473F
26378795	KR820433	4.13636	71719	ZM4473F
26378795	KR820434	4.24943	71719	ZM4473F
26378795	KR820435	4.24943	71719	ZM4473F
26378795	KR820436	4.13636	71719	ZM4473F
26378795	KR820437	4.13636	71719	ZM4473F
26378795	KR820438	4.10389	71719	ZM4473F
26378795	KR820439	4.13636	71719	ZM4473F
26378795	KR820440	4.21386	72000	ZM4473M
26378795	KR820441	4.21386	72000	ZM4473M
26378795	KR820442	4.21386	72000	ZM4473M
26378795	KR820443	4.21386	72000	ZM4473M
26378795	KR820444	4.21386	72000	ZM4473M
26378795	KR820445	4.21386	72000	ZM4473M
26378795	KR820446	4.21386	72000	ZM4473M
26378795	KR820447	4.21386	72000	ZM4473M
26378795	KR820448	4.21386	72000	ZM4473M
26378795	KR820449	4.21386	72000	ZM4473M

### Sheet: ancestor sequences
Ancestor sequence	log2(Jurkat predicted activity)	Patient Code
GACAGCAAACTAGCATTTCATCACGTGGCCCGAGAGAAGCATCCGGAGTACTACAAGAACTGCTGACATCGAGCTTTCTACAAGGGACTTTCCGCTGGGGACTTTCCAGGGGAGGCGTGACCCCGCTGAGGACTTTCCAGGGGAGGCGTGACCTGGGCGGGACTGGGGAGTGGCGAGCCCTCAGATGCTGCATATAAGCA	4.65286	C-child
GTTAGTCTGGAGGTTTGACAGCCGCCTAGCATTTCGTCACATGGCCCGAGAGATGCATCCGGAGTACTACAAGGACTGCTGACATCGAGCTTTCTGCAAGGGACTTTCCGCTGGGGACTTTCCAGGGAGGCGTGGCCTGGGCGGGACTGGGGAGTGGCGAGCCCTCAGATGCTGCATATAAGCAGCTGCTTTTTGCCTGT	5.03569	E-child
GTTACAGTGGAAGTTTGACAGCCGCCTAGCATTTCATCACGTGGCCAGAGAGAAGCATCCGGAGTACTACAAGAACTGCTGACATCGAGCTATCTACAAGGGACTTTCCGATGGGGACTTTCCAGGGAAGGCGTGGCCTGGGCGGGACTGGGGAGTGGCGAGCCCTCAGATGCTGCATATAAGCAGCTGCTTTTTGCCTG	5.27409	H2-child
AGTGTGGAGGTTTGACAGCCGCCTAGCGTTCCATCACGTGGCCCGAGAGCTGCATCCGGAATACTACAAGGACTGCTGACATCGAGATTTCTACAAGGGACTTTCCGCTGGGGACTTTCCGGGGAGGCGTGGCCCTGGCCTGGGCGGGACTGGGGAGTGGCACAGCCCTCAGATGCTGCATATAAGCAGCTGCTTTCTGC	4.44479	B-child
CTAATGTGGAAGTTTGACAGCCGCCTGGCATTTCGTCACATGGCCCGAGAGCTGCATCCGGAGTACTACAAAAACTGATGACATCGAGCTTTCTACAAGGGACTTTCCGCTGGGGACTTTCCAGGGGGAGGCGTGGCCTGGGCGGGACTGGGGAGTGGCGAGCCCTCAGATGCTGCATATAAGCAGCTGCTTTTTGCCTG	4.80639	D-child
GTTACAGTGGAAGTTTGACAGCCGCCTAGCATTTCATCACATGGCCAGAGAGAAGCATCCGGAGTACTACAAGAACTGCTGACATCGAGCTATCTACAAGAGACTTTCCGATGGGGACTTTCCAGGGAAGGCGTGGCCTGGGCGGGACTGGGGAGTGGCGAGCCCTCAGATGCTGCATATAAGCAGCTGCTTTTTGCCTG	3.27253	H1-child
TTTGACAGCCGCCTAGCATTTCATCACATGGCCCGAGATCTGCATCCAGAGTACTACAAGAACTGCTGACATCCAGAGTGCTACAAGAACTGCTGACATCAAGCTTTCTACAAGGGACTTTCCGCTGGGGACTTTCCAGGGAGGTGTGGCCTGGGCGGGACTGGGGAGTGGCGAGCCCTCAGATGATGCATAAAAGCAGC	4.07829	G-child
