## Supplementary material for "Atlas of HIV cis-regulatory elements reveals extensive transcriptional variation across clades, isolates, and within individuals": Table S11

### Sheet: Sheet1
Primer	Sequence
Primer #120:	CCTCGATGTTGTGGCGGGTCTTGAAGTTCACCTTG/3BioTEG/
Primer #123:	CCAGGATGTTGCCGTCCTCCTTGAAGTCGATGCCC/3BioTEG/
Primer #126:	CGCCGTAGGTGAAGGTGGTCACGAGGGTGGGCCAG/3BioTEG/
781 - MPRA_Illumina_GFP_F_v2:	ACTGGAGTTCAGACGTGTGCTCTTCCGATCTCGCCCTGAGCAAAGACC
782 - Ilmn_P5_1stPCR_v2:	ACTCTTTCCCTACACGACGCTCTTCCGATCT
Illumina P5 Index Primers:	AATGATACGGCGACCACCGAGATCTACAC[NNNNNNNN]ACACTCTTTCCCTACACGAC
Illumina P7 Index Primers:	CAAGCAGAAGACGGCATACGAGAT[NNNNNNNN]GTGACTGGAGTTCAGACGTGTGC
Primer #19	CCGACTAGCTTGGCCGC
