## Supplementary material for "Atlas of HIV cis-regulatory elements reveals extensive transcriptional variation across clades, isolates, and within individuals": Table S12

### Sheet: Sheet2
Full Length Accession Number	Clade	Sequence
KX232600.1	A1	TGGATGGGTTAATTTACTCCAGGAAAAGACAAGAAATCCTTGATCTGTGGGTCTACAACACACAAGGCTACTTCCCTGACTGGCAGAATTACACACCAGGGCCAGGCACCAGATATCCACTAACATTTGGTTGGTGCTTCAAGTTAGTACCAGTAGATCCAGAGGAAGTAGAGCAGGCTAATGAGGGAGAAAACAATAGTCTATTACACCCTGTGTGCCAGCATGGAATGGATGATGAAGAAAGAGAGACATTAAAGTGGAAGTTTGACAGCAGCCTAGCACGAACACACATCGCCCGGGAGCGGCATCCGGAGTGGTACAAAGACTGCTGACACAGGAGTTGCTGACAAGGGACTTTCCGCTGGGGACTTTCCAAGGGAGGTGTGGTTTGGGCGGAGT…
MH705163.1	A2	TGGATGGGTTAATTTACTCCCAGAAAAGACAAGACATCCTTGATCTGTGGGTCTACCACACACAAGGCTTCTTCCCTGATTGGCAGAATTACACACCAGGGCCAGGGATCAGATACCCACTAACATTTGGATGGTGCTTCAAGCTAGTACCAGTTGATCCATCTGAGGTAGAAGAGGCTACTGAGGGAGAGAACAACAGCCTATTACACCCTATATGCCAACATGGAATAGAGGACCCTGAGAGAGAAGTGTTAAGGTGGAAGTTTGATAGTCGCTTGGCACTGAGACACAGAGCCCGAGAGCTACATCCGGCTTTCTACAAAGACTGCTGACACAGCTGACAGGGACTTTCCACTGGGGACTTTCCGGGGAGGTGTGGTGAGGGCGGAGTCGGGAGTG…
MT222948.1	A6	TGGATGGGCTAATTTACTCCAGAAAAAGACAAGAAATCCTTGATCTGTGGATCTATCACACACAAGGATACTTCCCTGATTGGCAGAATTATACCCCAGGGCCAGGGACTAGATTCCCACTAACATTTGGGTGGTGCTTCAAACTAGTACCAATTGACCCAAAGGAAGTAGAAGAGGCCACAGGGGGAGAGAACAACAGTCTATTACACCCTATGTGCCAACACGGAGTAGATGATGAAGAAAGAGAAGTGTTAATGTGGAAGTTTGACAGTAGCCTGGCTCGAAGACACAGAGCCCGAGAGATGCATCCGGAGTTCTACAAAGACTGCTGACACAGCCTGCTGACATGAAATTGCTGACAAGGACTTTCCGCGGGGACTTTCCAGGGGAGGTGTGGTT…
AB564744.1	B	TGGAAGGGCTAGTTTGGTCCCAGAAAAGACAAGATATCCTTGATCTGTGGGTCTACCACACACAGGGCATCTTCCCTGACTGGGATAATTACACACCAGGGCCAGGGGTCAGATATCCACTGACCTTTGGATGGTGCTTTAAGCTAGTACCAGTTGAGCCAGATAAGGTAGAAGAGATCAATGAAGGAGAGAACAACTGCTTGTTACACCCTGCAAGCCTGCATGGAATGGAGGACCCAGAGAAAGAAGTGTTAGTATGGAGGTTTGACAGCCGCCTAGCATTTCATCACATGGCCCGAGAGAAGCATCCGGAGTTTTACAAGAACTGCTGACACCGAACTGCTGACACCGAGCTTTCTACAAGGGACTTTCCGCTGGGGACTTTCCAGGGAGGCGTGG…
MN090840.1	B	TGGAAAGGCTAATTTACTCCCAGAAAAGACAAGATATTCTTGATCTGTAGGTTTACCACACACAAGGCTACTTCCCTGATTGGCAAAACTACACACCAGGGCCAAGGATCAGATATCCACTGACCTTTAGATGGTGCTTCAAGCTAGTACCAGTTGACCCAGATAAGGTAGAAGAGGCCACTGAAGGAGAGAACAACTGCCTGTTACACCCTATAAGCCAGCATAGGATAGATGACCCAGAGAAAGAAGTATTAGTGTAGAAGTTTGACAGCCACCTAGCATTTCGTCACATGGCCCGAGAGCTGCATCCGGAGTACTACAAAGACTGCTGACACCAAGTTTTCTGCAAAGGACTTTCCGCTAAAGACTTTCCGAGGAGGCGCGGCATGGGCAGGACGA…
MT929423.1	B	TGGAAGGGTTAATTCACTCCCAAAAGAGACAGGACATCCTTGATCTATGGGTCTACCATACACAAGGCTACTTCCCTGATTGGCAGAACTACACACCAGGGCCAGGGGTAAGATATCCACTGACCTTTGGATGGTGCTTCAAGCTAGTACCAGTGGAGAAAGAGAAGGTAGAAGAGGCCACTGCAGGAGAGAACACCAGCCTGTTACACCCTGTAAGCCAGCATGGGATGGATGACCCGGAGAGAGAAGTGTTACAGTGGAAGTTTGACAGTCGCCTAGCATTTCATCACATGGCCCTAGAGAAGTACCCAGAGTTCTTCAAAGACTGCTGACACCTGCTAAAGAATGCTGACACCAAGCTTTCTACAAGGGACTTTCCGCTGGGGACTTTCCAGGGGA…
NL43-Δenv-EGFP*	B	TGGAAGGGCTAATTTGGTCCCAAAAAAGACAAGAGATCCTTGATCTGTGGATCTACCACACACAAGGCTACTTCCCTGATTGGCAGAACTACACACCAGGGCCAGGGATCAGATATCCACTGACCTTTGGATGGTGCTTCAAGTTAGTACCAGTTGAACCAGAGCAAGTAGAAGAGGCCAATGAAGGAGAGAACAACAGCTTGTTACACCCTATGAGCCAGCATGGGATGGAGGACCCGGAGGGAGAAGTATTAGTGTGGAAGTTTGACAGCCTCCTAGCATTTCGTCACATGGCCCGAGAGCTGCATCCGGAGTACTACAAAGACTGCTGACATCGAGCTTTCTACAAGGGACTTTCCGCTGGGGACTTTCCAGGGAGGTGTGGCCTGGGCGGGACTG…
KF766540.1	C	TGGAAGGGTAATTTACTCCAAGAAAAGGCAAGAGATCCTTGATCTGTGGGTCTATAACACACAAGGCTTCTTCCCTGATTGGCACAACTACACACCGGGACCAGGGGTCAGATACCCACTGACCTTTGGGTGGTGCTTCAAGCTAGTACCAGTTGACCCAAGGGAAGTAGAAGAAGCCAACGAAGGGGAAAACAACTGTTTGCTACACCCTATGTGCTAGCATGGACTGGAGGATGCACACAGAGAAGTCTTAAGGTGGAAGTTTGACAGTCACCTAGCACACAAACACACGGCCCGCGAGCTACATCCGGAATATTACAAAGACTGCTGACACAGCTGGGACTTTCCACTGGGGCGTTCCAGGAGGTGTGGTCTGGGCGGGACTGGGAGTGGCCAACC…
AB485646.1	C	TGGATGGGTTAATTTACTCTAAGAAAAGGCAAGAAACCCTTGATTTGTGGGTCTATCACACACAAGGCTACTTCCCTGATTGGCAAAACTACACACCGGGACCAGGGGTCAGATATCCACTGACCTTTGGATGGTGCTTCAAGCTAGTGCCAGTTGACCCAAGGGAAGTAGAAGAGGCCAATGAAGGAGAAAACAACTGTTTGCTACACCCTATGAGCCTGCATGGAATGGAGGATGAAGACAGAGAAGTATTAAAGTGGAAGTTTGACAGTCACCTAGCACATAGACCCATGGCCCGCGAGCTACATCCGGAGTACTACAAAGACTGCTGACACAGAAGGGACTAGACTGCTGACACAGAAGGGACTTTCCGCTGGGACTTTCCACTGGGGCGTTCCA…
AF443105.1	C	TGGAAGGGTTAATTTACTCTAAGAAAAGGCAAGAAATACTTGATTTATGGGTCTATCACACACAAGGCTTCTTCCCTGATTGGCAAAACTACACCCCGGGACCAGGGGTCAAATATCCACTGACCTTTGGATGGTGCTTCAAGCTAGAACCAGTTGACCCAAAGGAAGTAGAAGAGGCCAATGAAGGAGACAACAACTGCTTGCTACACCCTATGAGCCAGCATGGAATGGATGATGAAGAAAGAGAAGTGCTGCAGTGGAAGTTTGACAGTCTCCTATCACGCAGACACCTGGCCCGCATAGATACATGCGGAGTATTACAAAGATTGCTGACACAGAAGGGACTTTCAGATTGCTGACACAGCTGGGACTTTCCACTGGGGCGTTCCAGGGGGTGTG…
